# Cryptic recombination and transposition drive structural variation to shape genomic plasticity and life history traits in a host generalist fungal plant pathogen

**DOI:** 10.1101/2024.07.02.600549

**Authors:** Mark C Derbyshire, Toby E Newman, Yuphin Khentry, Pippa J Michael, Sarita Jane Bennett, Ashmita Rijal Lamichhane, Carolyn Graham-Taylor, Subhash Chander, Claudia Camplone, Simone Vicini, Laura Esquivel-Garcia, Cathy Coutu, Dwayne Hegedus, John Clarkson, Kurt Lindbeck, Lars G Kamphuis

## Abstract

**Background:** An understanding of plant pathogen evolution is important for sustainable management of crop diseases. Plant pathogen populations must maintain adequate heritable phenotypic variability to survive. Polymorphisms >= 50 bp, known as structural variants (SVs), could contribute strongly to this variability by disrupting gene activities. SV acquisition is largely driven by mobile genetic elements called transposons, though a less appreciated source of SVs is erroneous meiotic double-strand break repair. The relative impacts of transposons and recombination on SV diversity and the overall contribution of SVs to phenotypic variability is elusive, especially in host generalists.

**Results:** We use 25 high quality genomes to create a graphical pan-genome of the globally distributed host-generalist crop pathogen *Sclerotinia sclerotiorum*. Outcrossing and recombination rates in this self-fertile species have been debated. Using bisulfite sequencing, and short read data from 190 strains, we show that *S. sclerotiorum* has many hallmarks of eukaryotic meiosis, including recombination hot and cold spots, centromeric and genic recombination suppression, and rapid linkage disequilibrium decay. Using a new statistic that captures average pairwise structural variation, we show that recombination and transposons make distinct contributions to SV diversity. Furthermore, despite only 5 % of genes being dispensable, SVs often had a stronger impact than other variants across 14 life history traits measured in 103 distinct strains.

**Conclusion:** Transposons and recombination make distinct contributions to SV diversity in *S. sclerotiorum*. Despite limited gene content diversity, SVs may strongly impact phenotypic variability. This sheds light on the genomic forces shaping adaptive flexibility in host generalists.
