## Supplementary Table 1 for "Cryptic recombination and transposition drive structural variation to shape genomic plasticity and life history traits in a host generalist fungal plant pathogen"

### Sheet: Supplementary Table 1a
Supplementary Table 1a. BUSCO scores for all strains used to construct the pan-genome graph.
STRAIN	COMPLETE	SINGLE	DUPLICATED	FRAGMENTED	MISSING
AB19	99.2	98.7	0.5	0.3	0.5
AB29	99.2	99.1	0.1	0.3	0.5
AB7	99.1	98.8	0.3	0.3	0.6
CU10.12	98.9	98.5	0.4	0.3	0.8
CU10.17	99	98.7	0.3	0.3	0.7
CU10.20	98.9	98.5	0.4	0.3	0.8
CU10.4	99	98.7	0.3	0.3	0.7
CU10.7	99	98.7	0.3	0.3	0.7
CU11.19	99	98.7	0.3	0.3	0.7
CU11.7	99	98.7	0.3	0.3	0.7
CU6.1	99	98.7	0.3	0.3	0.7
CU8.24	99	98.7	0.3	0.3	0.7
CU8.30	99	98.7	0.3	0.3	0.7
EV9	99.2	98.8	0.4	0.3	0.5
HE33	99.2	98.4	0.8	0.3	0.5
LI16	99.1	98.8	0.3	0.3	0.6
MB35	99.1	98.7	0.4	0.3	0.6
MB52	99.1	98.8	0.3	0.3	0.6
MB61	99	98.7	0.3	0.3	0.7
P2	98.9	98.5	0.4	0.3	0.8
R19	99.1	98.8	0.3	0.3	0.6
SK14	99.1	98.7	0.4	0.3	0.6
SK35	99.2	98.9	0.3	0.3	0.5
#321	99.2	98.9	0.3	0.3	0.5

### Sheet: Supplementary Table 1b
Supplementary Table 1b. Gaps and telomeres in each chromosome of each assembly. In the TELOMERES column, L stands for ‘left’ and R stands for ‘right’, referring to the two (arbitrary) ends of the chromosome in the assembly FASTA.
STRAIN	CHROMOSOME	TELOMERES	GAPS		STRAIN	TELOMERE_TO_TELOMERE	NO_GAPS
AB19	1	LR	1		AB19	13	15
AB19	2	LR	0		AB29	14	12
AB19	3	L-	0		AB7	13	14
AB19	4	LR	0		CU10.12	12	13
AB19	5	LR	0		CU10.17	11	15
AB19	6	LR	0		CU10.20	10	10
AB19	7	L-	0		CU10.4	15	15
AB19	8	LR	0		CU10.7	12	10
AB19	9	LR	0		CU11.19	13	12
AB19	10	LR	0		CU11.7	13	13
AB19	11	LR	0		CU6.1	13	15
AB19	12	LR	0		CU8.24	13	14
AB19	13	-R	0		CU8.30	12	12
AB19	14	LR	0		EV9	10	11
AB19	15	LR	0		HE33	12	4
AB19	16	LR	0		LI16	15	16
AB29	1	LR	0		MB35	13	15
AB29	2	LR	0		MB52	13	14
AB29	3	LR	0		MB61	5	12
AB29	4	LR	1		#321	14	16
AB29	5	LR	0		P2	14	12
AB29	6	LR	0		R19	13	9
AB29	7	LR	0		SK14	14	14
AB29	8	--	1		SK35	15	13
AB29	9	LR	0		MEDIAN	13	13
AB29	10	LR	0
AB29	11	LR	1
AB29	12	LR	0
AB29	13	L-	0
AB29	14	LR	0
AB29	15	LR	0
AB29	16	LR	1
AB7	1	LR	0
AB7	2	LR	0
AB7	3	LR	0
AB7	4	LR	0
AB7	5	LR	0
AB7	6	LR	0
AB7	7	L-	1
AB7	8	LR	1
AB7	9	LR	0
AB7	10	LR	0
AB7	11	LR	0
AB7	12	-R	0
AB7	13	LR	0
AB7	14	LR	0
AB7	15	LR	0
AB7	16	L-	0
CU10.12	1	LR	0
CU10.12	2	LR	0
CU10.12	3	LR	0
CU10.12	4	LR	0
CU10.12	5	LR	0
CU10.12	6	LR	1
CU10.12	7	L-	0
CU10.12	8	LR	0
CU10.12	9	LR	0
CU10.12	10	LR	0
CU10.12	11	LR	2
CU10.12	12	-R	0
CU10.12	13	LR	0
CU10.12	14	L-	0
CU10.12	15	LR	3
CU10.12	16	-R	0
CU10.17	1	LR	0
CU10.17	2	LR	0
CU10.17	3	L-	0
CU10.17	4	LR	0
CU10.17	5	LR	0
CU10.17	6	LR	1
CU10.17	7	L-	0
CU10.17	8	LR	0
CU10.17	9	LR	0
CU10.17	10	LR	0
CU10.17	11	LR	0
CU10.17	12	LR	0
CU10.17	13	L-	0
CU10.17	14	--	0
CU10.17	15	LR	0
CU10.17	16	L-	0
CU10.20	1	LR	1
CU10.20	2	LR	1
CU10.20	3	LR	0
CU10.20	4	L-	0
CU10.20	5	LR	0
CU10.20	6	LR	1
CU10.20	7	L-	0
CU10.20	8	LR	0
CU10.20	9	LR	0
CU10.20	10	LR	0
CU10.20	11	LR	3
CU10.20	12	L-	0
CU10.20	13	L-	0
CU10.20	14	-R	2
CU10.20	15	LR	0
CU10.20	16	L-	1
CU10.4	1	LR	0
CU10.4	2	LR	0
CU10.4	3	LR	0
CU10.4	4	LR	0
CU10.4	5	LR	0
CU10.4	6	LR	1
CU10.4	7	L-	0
CU10.4	8	LR	0
CU10.4	9	LR	0
CU10.4	10	LR	0
CU10.4	11	LR	0
CU10.4	12	LR	0
CU10.4	13	LR	0
CU10.4	14	LR	0
CU10.4	15	LR	0
CU10.4	16	LR	0
CU10.7	1	LR	0
CU10.7	2	LR	0
CU10.7	3	LR	0
CU10.7	4	LR	1
CU10.7	5	LR	1
CU10.7	6	LR	2
CU10.7	7	L-	0
CU10.7	8	LR	0
CU10.7	9	LR	0
CU10.7	10	LR	0
CU10.7	11	LR	3
CU10.7	12	LR	0
CU10.7	13	LR	1
CU10.7	14	--	0
CU10.7	15	L-	1
CU10.7	16	L-	0
CU11.19	1	LR	0
CU11.19	2	LR	0
CU11.19	3	LR	0
CU11.19	4	LR	0
CU11.19	5	L-	0
CU11.19	6	LR	1
CU11.19	7	L-	1
CU11.19	8	LR	0
CU11.19	9	LR	0
CU11.19	10	LR	0
CU11.19	11	LR	2
CU11.19	12	LR	0
CU11.19	13	LR	0
CU11.19	14	LR	0
CU11.19	15	LR	1
CU11.19	16	-R	0
CU11.7	1	LR	0
CU11.7	2	LR	0
CU11.7	3	LR	0
CU11.7	4	LR	0
CU11.7	5	LR	1
CU11.7	6	LR	1
CU11.7	7	L-	0
CU11.7	8	LR	0
CU11.7	9	LR	0
CU11.7	10	LR	0
CU11.7	11	LR	2
CU11.7	12	L-	0
CU11.7	13	LR	0
CU11.7	14	LR	0
CU11.7	15	LR	0
CU11.7	16	L-	0
CU6.1	1	LR	0
CU6.1	2	LR	0
CU6.1	3	LR	0
CU6.1	4	LR	0
CU6.1	5	LR	0
CU6.1	6	LR	0
CU6,1	7	L-	0
CU6.1	8	LR	0
CU6.1	9	LR	0
CU6.1	10	LR	0
CU6.1	11	LR	0
CU6.1	12	LR	0
CU6.1	13	LR	0
CU6.1	14	LR	0
CU6.1	15	L-	1
CU6.1	16	L-	0
CU8.24	1	LR	0
CU8.24	2	LR	0
CU8.24	3	LR	0
CU8.24	4	-R	0
CU8.24	5	LR	0
CU8.24	6	LR	2
CU8.24	7	L-	0
CU8.24	8	L-	0
CU8.24	9	LR	0
CU8.24	10	LR	0
CU8.24	11	LR	0
CU8.24	12	LR	0
CU8.24	13	LR	0
CU8.24	14	LR	0
CU8.24	15	LR	2
CU8.24	16	LR	0
CU8.30	1	LR	0
CU8.30	2	LR	0
CU8.30	3	LR	2
CU8.30	4	L-	0
CU8.30	5	LR	0
CU8.30	6	LR	0
CU8.30	7	L-	0
CU8.30	8	LR	0
CU8.30	9	LR	0
CU8.30	10	LR	0
CU8.30	11	LR	2
CU8.30	12	LR	1
CU8.30	13	LR	3
CU8.30	14	L-	0
CU8.30	15	LR	0
CU8.30	16	L-	0
EV9	1	LR	0
EV9	2	LR	0
EV9	3	L-	2
EV9	4	L-	0
EV9	5	LR	0
EV9	6	LR	0
EV9	7	--	0
EV9	8	LR	1
EV9	9	LR	1
EV9	10	-R	1
EV9	11	LR	0
EV9	12	LR	0
EV9	13	-R	0
EV9	14	LR	0
EV9	15	L-	1
EV9	16	LR	0
HE33	1	LR	1
HE33	2	LR	1
HE33	3	LR	1
HE33	4	L-	4
HE33	5	LR	4
HE33	6	LR	2
HE33	7	L-	1
HE33	8	-R	0
HE33	9	LR	0
HE33	10	LR	2
HE33	11	LR	6
HE33	12	LR	0
HE33	13	LR	0
HE33	14	LR	2
HE33	15	LR	1
HE33	16	--	3
LI16	1	LR	0
LI16	2	LR	0
LI16	3	LR	0
LI16	4	LR	0
LI16	5	LR	0
LI16	6	LR	0
LI16	7	--	0
LI16	8	LR	0
LI16	9	LR	0
LI16	10	LR	0
LI16	11	LR	0
LI16	12	LR	0
LI16	13	LR	0
LI16	14	LR	0
LI16	15	LR	0
LI16	16	LR	0
MB35	1	LR	0
MB35	2	LR	0
MB35	3	LR	0
MB35	4	LR	0
MB35	5	LR	0
MB35	6	LR	0
MB35	7	L-	0
MB35	8	LR	0
MB35	9	LR	0
MB35	10	LR	0
MB35	11	LR	0
MB35	12	LR	0
MB35	13	L-	1
MB35	14	LR	0
MB35	15	LR	0
MB35	16	L-	0
MB52	1	LR	0
MB52	2	LR	0
MB52	3	LR	0
MB52	4	L-	1
MB52	5	LR	0
MB52	6	LR	0
MB52	7	L-	0
MB52	8	LR	0
MB52	9	LR	0
MB52	10	LR	0
MB52	11	LR	0
MB52	12	LR	0
MB52	13	LR	0
MB52	14	LR	0
MB52	15	LR	1
MB52	16	L-	0
MB61	1	LR	0
MB61	2	LR	1
MB61	3	LR	0
MB61	4	-R	0
MB61	5	LR	0
MB61	6	L-	1
MB61	7	--	0
MB61	8	L-	1
MB61	9	L-	0
MB61	10	LR	0
MB61	11	-R	0
MB61	12	L-	0
MB61	13	L-	0
MB61	14	--	0
MB61	15	L-	1
MB61	16	--	0
#321	1	LR	0
#321	2	LR	0
#321	3	LR	0
#321	4	LR	0
#321	5	L-	0
#321	6	LR	0
#321	7	L-	0
#321	8	LR	0
#321	9	LR	0
#321	10	LR	0
#321	11	LR	0
#321	12	LR	0
#321	13	LR	0
#321	14	LR	0
#321	15	LR	0
#321	16	LR	0
P2	1	LR	0
P2	2	LR	0
P2	3	LR	2
P2	4	LR	3
P2	5	LR	0
P2	6	LR	0
P2	7	L-	0
P2	8	LR	0
P2	9	LR	0
P2	10	LR	0
P2	11	LR	1
P2	12	LR	0
P2	13	-R	0
P2	14	LR	0
P2	15	LR	1
P2	16	LR	0
R19	1	LR	1
R19	2	LR	0
R19	3	L-	0
R19	4	LR	0
R19	5	LR	0
R19	6	LR	1
R19	7	L-	0
R19	8	LR	0
R19	9	LR	0
R19	10	-R	2
R19	11	LR	1
R19	12	LR	2
R19	13	LR	0
R19	14	LR	1
R19	15	LR	0
R19	16	LR	1
SK14	1	LR	0
SK14	2	LR	0
SK14	3	L-	1
SK14	4	LR	0
SK14	5	LR	0
SK14	6	LR	0
SK14	7	L-	0
SK14	8	LR	0
SK14	9	LR	0
SK14	10	LR	0
SK14	11	LR	0
SK14	12	LR	0
SK14	13	LR	0
SK14	14	LR	0
SK14	15	LR	0
SK14	16	LR	0
SK35	1	LR	0
SK35	2	LR	0
SK35	3	LR	2
SK35	4	LR	0
SK35	5	LR	0
SK35	6	LR	0
SK35	7	L-	0
SK35	8	LR	0
SK35	9	LR	0
SK35	10	LR	0
SK35	11	LR	0
SK35	12	LR	2
SK35	13	LR	0
SK35	14	LR	0
SK35	15	LR	1
SK35	16	LR	0
