## Supplementary Table 2 for "Cryptic recombination and transposition drive structural variation to shape genomic plasticity and life history traits in a host generalist fungal plant pathogen"

### Sheet: Supplementary Table 2
Supplementary Table 2. Strains, excluding the reference strain, 1980, used to create the Sclerotinia sclerotiorum pan-genome and call structural variants. Strains with Nanopore and Illumina data were used to create the pan-genome graph whereas strains with only Illumina data (previous or current study) were used for mapping and variant calling against the graph.
FILE_ID	STRAIN	NANOPORE	ILLUMINA_NEW	ILLUMINA_PREVIOUS	LOCALITY	REGION	COUNTRY	HOST	YEAR
tr_CU17-045_S91_L012_R1_001	CU17-045	0	1	0	Mingenew	Western Australia	Australia	Lupin	2016
tr_CU17-058_S1_L012_R1_001	CU17-058	0	1	0	Mingenew	Western Australia	Australia	Lupin	2016
tr_CU17-065_S2_L012_R1_001	CU17-065	0	1	0	Mingenew	Western Australia	Australia	Lupin	2016
tr_CU17-066_S3_L012_R1_001	CU17-066	0	1	0	Mingenew	Western Australia	Australia	Lupin	2016
tr_CU17-071_S4_L012_R1_001	CU17-071	0	1	0	Mingenew	Western Australia	Australia	Lupin	2016
tr_CU17-077_S5_L012_R1_001	CU17-077	0	1	0	Mingenew	Western Australia	Australia	Lupin	2016
tr_CU17-202_S6_L012_R1_001	CU17-202	0	1	0	Toodyay	Western Australia	Australia	Canola / Oilseed Rape	2017
tr_CU17-204_S7_L012_R1_001	CU17-204	0	1	0	Toodyay	Western Australia	Australia	Canola / Oilseed Rape	2017
tr_CU17-207_S8_L012_R1_001	CU17-207	0	1	0	Toodyay	Western Australia	Australia	Canola / Oilseed Rape	2017
tr_CU17-210_S9_L012_R1_001	CU17-210	0	1	0	Toodyay	Western Australia	Australia	Canola / Oilseed Rape	2017
tr_CU17-213_S10_L012_R1_001	CU17-213	0	1	0	Toodyay	Western Australia	Australia	Canola / Oilseed Rape	2017
tr_CU17-216_S11_L012_R1_001	CU17-216	0	1	0	Toodyay	Western Australia	Australia	Canola / Oilseed Rape	2017
tr_CU17-219_S12_L012_R1_001	CU17-219	0	1	0	Toodyay	Western Australia	Australia	Canola / Oilseed Rape	2017
tr_CU17-220_S13_L012_R1_001	CU17-220	0	1	0	Toodyay	Western Australia	Australia	Canola / Oilseed Rape	2017
tr_CU17-223_S14_L012_R1_001	CU17-223	0	1	0	Toodyay	Western Australia	Australia	Canola / Oilseed Rape	2017
tr_CU17-224_S15_L012_R1_001	CU17-224	0	1	0	Toodyay	Western Australia	Australia	Canola / Oilseed Rape	2017
tr_CU17-225-pheniqs_S1_L012_R1_001	CU17-225-pheniqs	0	1	0	Toodyay	Western Australia	Australia	Canola / Oilseed Rape	2017
tr_CU17-227_S16_L012_R1_001	CU17-227	0	1	0	Toodyay	Western Australia	Australia	Canola / Oilseed Rape	2017
tr_CU17-228_S17_L012_R1_001	CU17-228	0	1	0	Toodyay	Western Australia	Australia	Canola / Oilseed Rape	2017
tr_CU17-229_S18_L012_R1_001	CU17-229	0	1	0	Toodyay	Western Australia	Australia	Canola / Oilseed Rape	2017
tr_CU17-231_S19_L012_R1_001	CU17-231	0	1	0	Toodyay	Western Australia	Australia	Canola / Oilseed Rape	2017
tr_CU17-232_S22_L012_R1_001	CU17-232	0	1	0	Toodyay	Western Australia	Australia	Canola / Oilseed Rape	2017
tr_CU17-233_S92_L012_R1_001	CU17-233	0	1	0	Toodyay	Western Australia	Australia	Canola / Oilseed Rape	2017
tr_CU17-234_S23_L012_R1_001	CU17-234	0	1	0	Toodyay	Western Australia	Australia	Canola / Oilseed Rape	2017
tr_CU17-236_S24_L012_R1_001	CU17-236	0	1	0	Toodyay	Western Australia	Australia	Canola / Oilseed Rape	2017
tr_CU17-237_S25_L012_R1_001	CU17-237	0	1	0	Toodyay	Western Australia	Australia	Canola / Oilseed Rape	2017
tr_CU17-239_S26_L012_R1_001	CU17-239	0	1	0	Toodyay	Western Australia	Australia	Canola / Oilseed Rape	2017
tr_CU17-240_S27_L012_R1_001	CU17-240	0	1	0	Toodyay	Western Australia	Australia	Canola / Oilseed Rape	2017
tr_CU17-282_S28_L012_R1_001	CU17-282	0	1	0	Kojonup	Western Australia	Australia	Canola / Oilseed Rape	2017
tr_CU17-283_S29_L012_R1_001	CU17-283	0	1	0	Kojonup	Western Australia	Australia	Canola / Oilseed Rape	2017
tr_CU17-284_S30_L012_R1_001	CU17-284	0	1	0	Kojonup	Western Australia	Australia	Canola / Oilseed Rape	2017
tr_CU17-285_S31_L012_R1_001	CU17-285	0	1	0	Kojonup	Western Australia	Australia	Canola / Oilseed Rape	2017
tr_CU17-287_S32_L012_R1_001	CU17-287	0	1	0	Kojonup	Western Australia	Australia	Canola / Oilseed Rape	2017
tr_CU17-288_S33_L012_R1_001	CU17-288	0	1	0	Kojonup	Western Australia	Australia	Canola / Oilseed Rape	2017
tr_CU17-289_S34_L012_R1_001	CU17-289	0	1	0	Kojonup	Western Australia	Australia	Canola / Oilseed Rape	2017
tr_CU17-290_S35_L012_R1_001	CU17-290	0	1	0	Kojonup	Western Australia	Australia	Canola / Oilseed Rape	2017
tr_CU17-294_S36_L012_R1_001	CU17-294	0	1	0	Kojonup	Western Australia	Australia	Canola / Oilseed Rape	2017
tr_CU17-297_S37_L012_R1_001	CU17-297	0	1	0	Kojonup	Western Australia	Australia	Canola / Oilseed Rape	2017
tr_CU17-299_S38_L012_R1_001	CU17-299	0	1	0	Kojonup	Western Australia	Australia	Canola / Oilseed Rape	2017
tr_CU17-300_S39_L012_R1_001	CU17-300	0	1	0	Kojonup	Western Australia	Australia	Canola / Oilseed Rape	2017
tr_CU17-303_S41_L012_R1_001	CU17-303	0	1	0	Kojonup	Western Australia	Australia	Canola / Oilseed Rape	2017
tr_CU17-305_S42_L012_R1_001	CU17-305	0	1	0	Kojonup	Western Australia	Australia	Canola / Oilseed Rape	2017
tr_CU17-308_S43_L012_R1_001	CU17-308	0	1	0	Kojonup	Western Australia	Australia	Canola / Oilseed Rape	2017
tr_CU17-313_S46_L012_R1_001	CU17-313	0	1	0	Kojonup	Western Australia	Australia	Canola / Oilseed Rape	2017
tr_CU17-316_S48_L012_R1_001	CU17-316	0	1	0	Kojonup	Western Australia	Australia	Canola / Oilseed Rape	2017
tr_CU17-317-pheniqs_S2_L012_R1_001	CU17-317-pheniqs	0	1	0	Kojonup	Western Australia	Australia	Canola / Oilseed Rape	2017
tr_CU17-318_S49_L012_R1_001	CU17-318	0	1	0	Kojonup	Western Australia	Australia	Canola / Oilseed Rape	2017
tr_CU17-319_S47_L012_R1_001	CU17-319	0	1	0	Kojonup	Western Australia	Australia	Canola / Oilseed Rape	2017
tr_CU17-322_S50_L012_R1_001	CU17-322	0	1	0	Greenough	Western Australia	Australia	Canola / Oilseed Rape	2017
tr_CU17-324_S51_L012_R1_001	CU17-324	0	1	0	Greenough	Western Australia	Australia	Canola / Oilseed Rape	2017
tr_CU17-326_S52_L012_R1_001	CU17-326	0	1	0	Greenough	Western Australia	Australia	Canola / Oilseed Rape	2017
tr_CU17-327_S53_L012_R1_001	CU17-327	0	1	0	Greenough	Western Australia	Australia	Canola / Oilseed Rape	2017
tr_CU17-330_S54_L012_R1_001	CU17-330	0	1	0	Greenough	Western Australia	Australia	Canola / Oilseed Rape	2017
tr_CU17-332_S55_L012_R1_001	CU17-332	0	1	0	Greenough	Western Australia	Australia	Canola / Oilseed Rape	2017
tr_CU17-333_S56_L012_R1_001	CU17-333	0	1	0	Greenough	Western Australia	Australia	Canola / Oilseed Rape	2017
tr_CU17-335_S57_L012_R1_001	CU17-335	0	1	0	Greenough	Western Australia	Australia	Canola / Oilseed Rape	2017
tr_CU17-336_S58_L012_R1_001	CU17-336	0	1	0	Greenough	Western Australia	Australia	Canola / Oilseed Rape	2017
tr_CU17-338_S59_L012_R1_001	CU17-338	0	1	0	Greenough	Western Australia	Australia	Canola / Oilseed Rape	2017
tr_CU17-339_S60_L012_R1_001	CU17-339	0	1	0	Greenough	Western Australia	Australia	Canola / Oilseed Rape	2017
tr_CU17-340_S61_L012_R1_001	CU17-340	0	1	0	Greenough	Western Australia	Australia	Canola / Oilseed Rape	2017
tr_CU17-341_S62_L012_R1_001	CU17-341	0	1	0	Greenough	Western Australia	Australia	Canola / Oilseed Rape	2017
tr_CU17-342_S63_L012_R1_001	CU17-342	0	1	0	Greenough	Western Australia	Australia	Canola / Oilseed Rape	2017
tr_CU17-344_S64_L012_R1_001	CU17-344	0	1	0	Greenough	Western Australia	Australia	Canola / Oilseed Rape	2017
tr_CU17-346_S65_L012_R1_001	CU17-346	0	1	0	Greenough	Western Australia	Australia	Canola / Oilseed Rape	2017
tr_CU17-347_S68_L012_R1_001	CU17-347	0	1	0	Greenough	Western Australia	Australia	Canola / Oilseed Rape	2017
tr_CU17-348_S69_L012_R1_001	CU17-348	0	1	0	Greenough	Western Australia	Australia	Canola / Oilseed Rape	2017
tr_CU17-349_S70_L012_R1_001	CU17-349	0	1	0	Greenough	Western Australia	Australia	Canola / Oilseed Rape	2017
tr_CU17-351_S71_L012_R1_001	CU17-351	0	1	0	Greenough	Western Australia	Australia	Canola / Oilseed Rape	2017
tr_CU17-355_S72_L012_R1_001	CU17-355	0	1	0	Greenough	Western Australia	Australia	Canola / Oilseed Rape	2017
tr_CU17-362_S73_L012_R1_001	CU17-362	0	1	0	Kojonup	Western Australia	Australia	Canola / Oilseed Rape	2017
tr_CU17-363_S74_L012_R1_001	CU17-363	0	1	0	Kojonup	Western Australia	Australia	Canola / Oilseed Rape	2017
tr_CU17-364_S75_L012_R1_001	CU17-364	0	1	0	Kojonup	Western Australia	Australia	Canola / Oilseed Rape	2017
tr_CU17-365_S76_L012_R1_001	CU17-365	0	1	0	Kojonup	Western Australia	Australia	Canola / Oilseed Rape	2017
tr_CU17-369_S77_L012_R1_001	CU17-369	0	1	0	Kojonup	Western Australia	Australia	Canola / Oilseed Rape	2017
tr_CU17-370_S78_L012_R1_001	CU17-370	0	1	0	Kojonup	Western Australia	Australia	Canola / Oilseed Rape	2017
tr_CU17-371_S79_L012_R1_001	CU17-371	0	1	0	Kojonup	Western Australia	Australia	Canola / Oilseed Rape	2017
tr_CU17-373_S80_L012_R1_001	CU17-373	0	1	0	Kojonup	Western Australia	Australia	Canola / Oilseed Rape	2017
tr_CU17-375_S81_L012_R1_001	CU17-375	0	1	0	Kojonup	Western Australia	Australia	Canola / Oilseed Rape	2017
tr_CU17-376_S82_L012_R1_001	CU17-376	0	1	0	Kojonup	Western Australia	Australia	Canola / Oilseed Rape	2017
tr_CU17-378_S83_L012_R1_001	CU17-378	0	1	0	Kojonup	Western Australia	Australia	Canola / Oilseed Rape	2017
tr_CU17-380_S84_L012_R1_001	CU17-380	0	1	0	Kojonup	Western Australia	Australia	Canola / Oilseed Rape	2017
tr_CU17-381_S85_L012_R1_001	CU17-381	0	1	0	Kojonup	Western Australia	Australia	Canola / Oilseed Rape	2017
tr_CU17-382_S86_L012_R1_001	CU17-382	0	1	0	Kojonup	Western Australia	Australia	Canola / Oilseed Rape	2017
tr_CU17-384_S87_L012_R1_001	CU17-384	0	1	0	Kojonup	Western Australia	Australia	Canola / Oilseed Rape	2017
tr_CU17-385_S88_L012_R1_001	CU17-385	0	1	0	Kojonup	Western Australia	Australia	Canola / Oilseed Rape	2017
tr_CU17-386_S20_L012_R1_001	CU17-386	0	1	0	Kojonup	Western Australia	Australia	Canola / Oilseed Rape	2017
tr_CU17-387_S93_L012_R1_001	CU17-387	0	1	0	Kojonup	Western Australia	Australia	Canola / Oilseed Rape	2017
tr_CU17-389_S21_L012_R1_001	CU17-389	0	1	0	Kojonup	Western Australia	Australia	Canola / Oilseed Rape	2017
tr_CU17-392_S44_L012_R1_001	CU17-392	0	1	0	Kojonup	Western Australia	Australia	Canola / Oilseed Rape	2017
tr_CU17-394_S45_L012_R1_001	CU17-394	0	1	0	Kojonup	Western Australia	Australia	Canola / Oilseed Rape	2017
tr_CU17-395_S66_L012_R1_001	CU17-395	0	1	0	Kojonup	Western Australia	Australia	Canola / Oilseed Rape	2017
tr_CU17-397_S67_L012_R1_001	CU17-397	0	1	0	Kojonup	Western Australia	Australia	Canola / Oilseed Rape	2017
tr_CU17-398_S89_L012_R1_001	CU17-398	0	1	0	Kojonup	Western Australia	Australia	Canola / Oilseed Rape	2017
tr_CU17-399_S90_L012_R1_001	CU17-399	0	1	0	Kojonup	Western Australia	Australia	Canola / Oilseed Rape	2017
tr_S100_S298_L004_R1_001	CU10.9	0	1	0	Geraldton	Western Australia	Australia	Canola / Oilseed Rape	2014
tr_S102_S317_L004_R1_001	T29	0	1	0	Deans Green	Warwickshire	UK	Buttercup	2008
tr_S103_S299_L004_R1_001	MB35	1	1	0	Killarney	Manitoba	Canada	Canola / Oilseed Rape	2010
tr_S105_S300_L004_R1_001	CU11.13	0	1	0	Eneabba	Western Australia	Australia	Lupin	2013
tr_S10_S228_L004_R1_001	SK45	0	1	0	Mozart	Saskatchewan	Canada	Canola / Oilseed Rape	2010
tr_S11_S229_L004_R1_001	EV9	1	1	0	Elan Valley	Wales	UK	Buttercup	2009
tr_S12_S230_L004_R1_001	BUS10	0	1	0	Unknown	Buskerud	Norway	Lettuce	2013
tr_S13_S231_L004_R1_001	F20192	0	1	0	Bordertown	South Australia	Australia	Canola / Oilseed Rape	2020
tr_S14_S232_L004_R1_001	F20103	0	1	0	Wangary	South Australia	Australia	Canola / Oilseed Rape	2020
tr_S15_S233_L004_R1_001	F20193	0	1	0	Pine Hill	South Australia	Australia	Canola / Oilseed Rape	2020
tr_S16_S234_L004_R1_001	FT17237	0	1	0	Mount Hope	South Australia	Australia	Canola / Oilseed Rape	2017
tr_S17_S235_L004_R1_001	CY9	0	1	0	Chris Cadbury	Herefordshire	UK	Buttercup	2011
tr_S18_S236_L004_R1_001	FT17230	0	1	0	Coulta	South Australia	Australia	Canola / Oilseed Rape	2017
tr_S19_S237_L004_R1_001	FT17233	0	1	0	Wangary	South Australia	Australia	Canola / Oilseed Rape	2017
tr_S1_S219_L004_R1_001	FT17238	0	1	0	Maitland	South Australia	Australia	Canola / Oilseed Rape	2017
tr_S21_S301_L004_R1_001	S11	0	1	0	Hollywell	Warwickshire	UK	Buttercup	2008
tr_S22_S238_L004_R1_001	F20057	0	1	0	Kangaroo Flat	South Australia	Australia	Canola / Oilseed Rape	2020
tr_S23_S239_L004_R1_001	CU11.18	0	1	0	Eneabba	Western Australia	Australia	Lupin	2013
tr_S24_S240_L004_R1_001	UM17	0	1	0	Upwood Meadow	Cambridgeshire	UK	Buttercup	2010
tr_S25_S241_L004_R1_001	VT1	0	1	0	Vowchurch	Herefordshire	UK	Canola / Oilseed Rape	2010
tr_S26_S302_L004_R1_001	F19063	0	1	0	Unknown	South Australia	Australia	Canola / Oilseed Rape	2018
tr_S27_S242_L004_R1_001	SK14	1	1	0	Melfort	Saskatchewan	Canada	Canola / Oilseed Rape	2010
tr_S28-Rpt_S306_L004_R1_001	CU11.10	0	1	0	Eneabba	Western Australia	Australia	Lupin	2013
tr_S29_S243_L004_R1_001	DG29	0	1	0	Deans Green	Warwickshire	UK	Buttercup	2008
tr_S2_S220_L004_R1_001	F19058	0	1	0	Unknown	South Australia	Australia	Canola / Oilseed Rape	2018
tr_S30_S244_L004_R1_001	VT5	0	1	0	Vowchurch	Herefordshire	UK	Canola / Oilseed Rape	2010
tr_S31_S245_L004_R1_001	CU10.18	0	1	0	Geraldton	Western Australia	Australia	Canola / Oilseed Rape	2014
tr_S32_S246_L004_R1_001	FT17231	0	1	0	Kapinnie	South Australia	Australia	Canola / Oilseed Rape	2017
tr_S33_S247_L004_R1_001	BUS9	0	1	0	Unknown	Buskerud	Norway	Lettuce	2013
tr_S34_S248_L004_R1_001	L28	0	1	0	Petworth	Sussex	UK	Lettuce	2005
tr_S35_S249_L004_R1_001	SK44	0	1	0	Wadena	Saskatchewan	Canada	Canola / Oilseed Rape	2010
tr_S36_S250_L004_R1_001	SB24	0	1	0	Suttonn Bridge	Lincolnshire	UK	Canola / Oilseed Rape	2010
tr_S37_S251_L004_R1_001	CU10.2	0	1	0	Geraldton	Western Australia	Australia	Canola / Oilseed Rape	2014
tr_S38_S252_L004_R1_001	CU8.31	0	1	0	South Stirling	Western Australia	Australia	Canola / Oilseed Rape	2014
tr_S39_S253_L004_R1_001	CY4	0	1	0	Chris Cadbury	Herefordshire	UK	Buttercup	2011
tr_S3_S221_L004_R1_001	F20187	0	1	0	Weetulta	South Australia	Australia	Lentil	2020
tr_S40_S254_L004_R1_001	FT17234	0	1	0	Edillilie	South Australia	Australia	Canola / Oilseed Rape	2017
tr_S41_S255_L004_R1_001	16PAR001	0	1	0	Parkes	New South Wales	Australia	Canola / Oilseed Rape	2016
tr_S42_S256_L004_R1_001	CU10.1	0	1	0	Geraldton	Western Australia	Australia	Canola / Oilseed Rape	2014
tr_S43_S257_L004_R1_001	CU8.2	0	1	0	South Stirling	Western Australia	Australia	Canola / Oilseed Rape	2014
tr_S44_S258_L004_R1_001	CU10.16	0	1	0	Geraldton	Western Australia	Australia	Canola / Oilseed Rape	2014
tr_S45_S259_L004_R1_001	CU11.5	0	1	0	Eneabba	Western Australia	Australia	Lupin	2013
tr_S46_S260_L004_R1_001	MB57	0	1	0	Birtle	Manitoba	Canada	Canola / Oilseed Rape	2010
tr_S47_S261_L004_R1_001	L6	0	1	0	Petworth	Sussex	UK	Lettuce	2005
tr_S48_S307_L004_R1_001	F19062	0	1	0	Unknown	South Australia	Australia	Canola / Oilseed Rape	2018
tr_S49_S262_L004_R1_001	P12	0	1	0	Sutton St Nicholas	Herefordshire	UK	Pea	2009
tr_S4_S222_L004_R1_001	DG11	0	1	0	Deans Green	Warwickshire	UK	Buttercup	2009
tr_S50-Rpt_S308_L004_R1_001	BO28	0	1	0	Dunfermline, Fife	Scotland	UK	Buttercup	2011
tr_S51-Rpt_S309_L004_R1_001	F19138	0	1	0	Unknown	South Australia	Australia	Canola / Oilseed Rape	2018
tr_S52_S310_L004_R1_001	F20194	0	1	0	Wolseley	South Australia	Australia	Canola / Oilseed Rape	2020
tr_S53_S311_L004_R1_001	F20102	0	1	0	Meningie	South Australia	Australia	Canola / Oilseed Rape	2020
tr_S54_S263_L004_R1_001	MB61	1	1	0	Westbourne	Manitoba	Canada	Canola / Oilseed Rape	2010
tr_S55_S264_L004_R1_001	AB7	1	1	0	Mundane	Alberta	Canada	Canola / Oilseed Rape	2010
tr_S56_S265_L004_R1_001	FT19090	0	1	0	Unknown	South Australia	Australia	Canola / Oilseed Rape	2018
tr_S57_S312_L004_R1_001	CU11.6	0	1	0	Eneabba	Western Australia	Australia	Lupin	2013
tr_S5_S223_L004_R1_001	HE33	1	1	0	Chris Cadbury	Herefordshire	UK	Buttercup	2009
tr_S60_S267_L004_R1_001	SK23	0	1	0	Alvena	Saskatchewan	Canada	Canola / Oilseed Rape	2010
tr_S61_S303_L004_R1_001	AB19	1	1	0	Stettler	Alberta	Canada	Canola / Oilseed Rape	2010
tr_S62_S268_L004_R1_001	R17	0	1	0	Holywell	Warwickshire	UK	Buttercup	2007
tr_S63_S269_L004_R1_001	15ALM2019	0	1	0	Alma Park	New South Wales	Australia	Canola / Oilseed Rape	2015
tr_S64_S313_L004_R1_001	LI1	0	1	0	Lielowan Meadow, Fife	Scotland	UK	Buttercup	2011
tr_S65_S270_L004_R1_001	15DOO4017	0	1	0	Dookie	New South Wales	Australia	Canola / Oilseed Rape	2015
tr_S66_S271_L004_R1_001	CU2.1	0	1	0	Mount Barker	Western Australia	Australia	Canola / Oilseed Rape	2014
tr_S67_S272_L004_R1_001	C18	0	1	0	Blyth	Nottinghamshire	UK	Carrot	2005
tr_S68_S273_L004_R1_001	HE18	0	1	0	Chris Cadbury	Herefordshire	UK	Buttercup	2009
tr_S69_S274_L004_R1_001	UM25	0	1	0	Upwood Meadow	Herefordshire	UK	Buttercup	2010
tr_S6_S224_L004_R1_001	SK38	0	1	0	Melville	Saskatchewan	Canada	Canola / Oilseed Rape	2010
tr_S70_S275_L004_R1_001	CU11.14	0	1	0	Eneabba	Western Australia	Australia	Lupin	2013
tr_S71_S314_L004_R1_001	CU11.20	0	1	0	Eneabba	Western Australia	Australia	Lupin	2013
tr_S72_S276_L004_R1_001	T11	0	1	0	Deans Green	Warwickshire	UK	Buttercup	2008
tr_S73_S278_L004_R1_001	CU10.5	0	1	0	Geraldton	Western Australia	Australia	Canola / Oilseed Rape	2014
tr_S74_S277_L004_R1_001	CU10.13	0	1	0	Geraldton	Western Australia	Australia	Canola / Oilseed Rape	2014
tr_S75_S315_L004_R1_001	CU11.2	0	1	0	Geraldton	Western Australia	Australia	Canola / Oilseed Rape	2014
tr_S77_S279_L004_R1_001	CU10.4	1	1	0	Geraldton	Western Australia	Australia	Canola / Oilseed Rape	2014
tr_S78_S280_L004_R1_001	S12	0	1	0	Holywell	Warwickshire	UK	Buttercup	2008
tr_S79_S281_L004_R1_001	P2	1	1	0	Sutton St Nicholas	Herefordshire	UK	Pea	2009
tr_S7_S225_L004_R1_001	F19064	0	1	0	Unknown	South Australia	Australia	Canola / Oilseed Rape	2018
tr_S80_S282_L004_R1_001	CU10.3	0	1	0	Geraldton	Western Australia	Australia	Canola / Oilseed Rape	2014
tr_S81_S283_L004_R1_001	7	0	1	0	Scott	Saskatchewan	Canada	Bean	1998
tr_S82_S316_L004_R1_001	R19	1	1	0	Holywell	Warwickshire	UK	Buttercup	2007
tr_S83_S284_L004_R1_001	ROG38	0	1	0	Unknown	Buskerud	Norway	Pumpkin	2013
tr_S84_S285_L004_R1_001	LI16	1	1	0	Lielowan Meadow, Fife	Scotland	UK	Buttercup	2011
tr_S85_S286_L004_R1_001	R12	0	1	0	Holywell	Warwickshire	UK	Buttercup	2007
tr_S86_S287_L004_R1_001	DG4	0	1	0	Deans Green	Warwickshire	UK	Buttercup	2009
tr_S87_S288_L004_R1_001	P7	0	1	0	Sutton St Nicholas	Herefordshire	UK	Pea	2009
tr_S88_S289_L004_R1_001	V30	0	1	0	Vowchurch	Herefordshire	UK	Canola / Oilseed Rape	2009
tr_S89_S290_L004_R1_001	F19056	0	1	0	Unknown	South Australia	Australia	Canola / Oilseed Rape	2018
tr_S8_S226_L004_R1_001	EV12	0	1	0	Elan Valley	Wales	UK	Buttercup	2009
tr_S90_S291_L004_R1_001	NOR18	0	1	0	Unknown	Unknown	Norway	Sunflower	Unknown
tr_S92_S292_L004_R1_001	CE28	0	1	0	Methwold	Norfolk	UK	Celery	2009
tr_S93_S304_L004_R1_001	CU11.21	0	1	0	Geraldton	Western Australia	Australia	Canola / Oilseed Rape	2014
tr_S94_S293_L004_R1_001	SB13	0	1	0	Sutton Bridge	Lincolnshire	UK	Canola / Oilseed Rape	2010
tr_S95_S305_L004_R1_001	FT17236	0	1	0	Bool Lagoon	South Australia	Australia	Canola / Oilseed Rape	2017
tr_S96_S294_L004_R1_001	BO1	0	1	0	Bomains Meadow, Dumermline, Fife	Scotland	UK	Buttercup	2011
tr_S97_S295_L004_R1_001	CU11.15	0	1	0	Eneabba	Western Australia	Australia	Lupin	2013
tr_S98_S296_L004_R1_001	FT17235	0	1	0	Mount Drummond	South Australia	Australia	Canola / Oilseed Rape	2017
tr_S99_S297_L004_R1_001	EV5	0	1	0	Elan Valley	Wales	UK	Buttercup	2009
tr_S9_S227_L004_R1_001	Unidentified	0	1	0	Unknown	Unknown	Unknown	Unknown	Unknown
tr_SRR8485433_1	SK35	1	0	1	Rouleau	Saskatchewan	Canada	Canola / Oilseed Rape	2010
tr_SRR8485434_1	MB21	0	0	1	Morton	Manitoba	Canada	Canola / Oilseed Rape	2010
tr_SRR8485435_1	AB29	1	0	1	Cayley	Alberta	Canada	Canola / Oilseed Rape	2010
tr_SRR8485436_1	#321	1	0	1	Olds	Alberta	Canada	Canola / Oilseed Rape	1992
tr_SRR8485437_1	BloC014	0	0	1	Unknown	Blois	France	Canola / Oilseed Rape	2010
tr_SRR8485438_1	FrB5	0	0	1	Unknown	Dijon	France	Clover	2010
tr_SRR8485439_1	P163	0	0	1	Unknown	Blois	France	Canola / Oilseed Rape	2010
tr_SRR8485440_1	BloC104	0	0	1	Unknown	Blois	France	Canola / Oilseed Rape	2010
tr_SRR8485441_1	S55	0	0	1	Unknown	Unknown	USA	Canola / Oilseed Rape	1987
tr_SRR8485442_1	P314	0	0	1	Unknown	Blois	France	Canola / Oilseed Rape	2010
tr_SRR8485443_1	CU4.2	0	0	1	Mount Barker	Western Australia	Australia	Canola / Oilseed Rape	2014
tr_SRR8485444_1	CU6.1	1	0	1	Mount Barker	Western Australia	Australia	Canola / Oilseed Rape	2014
tr_SRR8485445_1	CU11.19	1	0	1	Geraldton	Western Australia	Australia	Canola / Oilseed Rape	2014
tr_SRR8485446_1	CU11.7	1	0	1	Eneabba	Western Australia	Australia	Lupin	2013
tr_SRR8485447_1	CU10.20	1	0	1	Geraldton	Western Australia	Australia	Canola / Oilseed Rape	2014
tr_SRR8485448_1	CU10.7	1	0	1	Geraldton	Western Australia	Australia	Canola / Oilseed Rape	2014
tr_SRR8485449_1	CU10.12	1	0	1	Geraldton	Western Australia	Australia	Canola / Oilseed Rape	2014
tr_SRR8485450_1	CU10.17	1	0	1	Geraldton	Western Australia	Australia	Canola / Oilseed Rape	2014
tr_SRR8485451_1	CU8.24	1	0	1	South Stirling	Western Australia	Australia	Canola / Oilseed Rape	2014
tr_SRR8485452_1	CU8.30	1	0	1	South Stirling	Western Australia	Australia	Canola / Oilseed Rape	2014
tr_SRR8608047_1	Ss44	0	0	1	Meknès	Fès-Meknès	Morocco	Safflower	1971
tr_SRR8608048_1	Sssaf	0	0	1	Unknown	Unknown	South Africa	Unknown	1964
tr_SRR8608050_1	MB52	1	0	1	Shoal Lake	Manitoba	Canada	Canola / Oilseed Rape	2010
