## Supplementary Table 3 for "Cryptic recombination and transposition drive structural variation to shape genomic plasticity and life history traits in a host generalist fungal plant pathogen"

### Sheet: Supplementary Table 3
Supplementary Table 3. Results of phipack tests for recombination across the 120 independent Sclerotinia sclerotiorum lineages. These include the Neighbour Similarity Score (NSS), the Maximum Chi^2 (MAX_CHI2), and the Pairwise Homoplasy Index (PHI) tests. All tests were significant, with a P value of zero, indicating increasing levels of recombination between alleles with distance.
CHROMOSOME	NSS	MAX_CHI2	PHI
1	0	0	0
2	0	0	0
3	0	0	0
4	0	0	0
5	0	0	0
6	0	0	0
7	0	0	0
8	0	0	0
9	0	0	0
10	0	0	0
11	0	0	0
12	0	0	0
13	0	0	0
14	0	0	0
15	0	0	0
16	0	0	0
