## Supplementary Table 4 for "Cryptic recombination and transposition drive structural variation to shape genomic plasticity and life history traits in a host generalist fungal plant pathogen"

### Sheet: Supplementary Table 4
Supplementary Table 4. Recombination hotspots identified relative to the Sclerotinia sclerotiorum reference genome. Four non-structured population subsamples were used to identify hotspots.
CHROMOSOME	START	END	POPULATION
chr1	735106	741107	Population-1
chr1	1038106	1042107	Population-1
chr1	1108106	1113107	Population-1
chr1	1614106	1619107	Population-1
chr1	1697106	1700107	Population-1
chr1	1899106	1911107	Population-1
chr2	486253	489254	Population-1
chr2	1281253	1284254	Population-1
chr2	2213253	2219254	Population-1
chr2	3064253	3072254	Population-1
chr2	3073253	3076254	Population-1
chr2	3112253	3115254	Population-1
chr2	3151253	3156254	Population-1
chr2	3170253	3175254	Population-1
chr2	3268253	3272254	Population-1
chr2	3453253	3463254	Population-1
chr3	292637	296638	Population-1
chr3	638637	642638	Population-1
chr3	719637	722638	Population-1
chr3	1654637	1690638	Population-1
chr3	2073637	2076638	Population-1
chr3	2847637	2851638	Population-1
chr4	1223132	1227133	Population-1
chr4	1325132	1329133	Population-1
chr4	1554132	1557133	Population-1
chr4	2351132	2354133	Population-1
chr4	2509132	2515133	Population-1
chr5	580314	583315	Population-1
chr5	771314	776315	Population-1
chr5	1817314	1823315	Population-1
chr5	2309314	2312315	Population-1
chr5	2313314	2321315	Population-1
chr5	2713314	2719315	Population-1
chr6	560052	566053	Population-1
chr6	837052	842053	Population-1
chr6	914052	920053	Population-1
chr6	969052	972053	Population-1
chr6	1171052	1177053	Population-1
chr6	1181052	1186053	Population-1
chr6	1870052	1873053	Population-1
chr7	928805	934806	Population-1
chr7	1112805	1124806	Population-1
chr7	1519805	1525806	Population-1
chr7	2049805	2052806	Population-1
chr7	2055805	2058806	Population-1
chr8	258136	262137	Population-1
chr8	384136	390137	Population-1
chr8	1190136	1196137	Population-1
chr8	1858136	1865137	Population-1
chr8	1877136	1881137	Population-1
chr8	1942136	1947137	Population-1
chr9	556329	561330	Population-1
chr9	794329	797330	Population-1
chr9	1392329	1395330	Population-1
chr9	2030329	2033330	Population-1
chr10	254170	257171	Population-1
chr10	379170	385171	Population-1
chr10	1263170	1266171	Population-1
chr10	1267170	1271171	Population-1
chr10	1441170	1446171	Population-1
chr10	1592170	1595171	Population-1
chr10	2050169	2054170	Population-1
chr11	636920	639921	Population-1
chr11	1898920	1909921	Population-1
chr12	329048	334049	Population-1
chr12	384048	389049	Population-1
chr12	390048	395049	Population-1
chr12	895048	901049	Population-1
chr12	1297048	1300049	Population-1
chr12	1814048	1821049	Population-1
chr13	1241427	1245428	Population-1
chr13	1489427	1492428	Population-1
chr14	280190	285191	Population-1
chr14	726190	729191	Population-1
chr14	1188190	1193191	Population-1
chr14	1249190	1252191	Population-1
chr14	1343190	1349191	Population-1
chr14	1524190	1528191	Population-1
chr14	1556190	1559191	Population-1
chr14	1758190	1761191	Population-1
chr15	361157	364158	Population-1
chr16	191382	198383	Population-1
chr16	270382	274383	Population-1
chr1	85275	88276	Population-2
chr1	547275	550276	Population-2
chr1	608275	614276	Population-2
chr1	1483275	1486276	Population-2
chr1	1704275	1707276	Population-2
chr1	1807275	1811276	Population-2
chr1	2050274	2053275	Population-2
chr1	2517275	2520276	Population-2
chr1	2827275	2831276	Population-2
chr1	2909275	2913276	Population-2
chr1	2926275	2929276	Population-2
chr1	3146275	3151276	Population-2
chr1	3822275	3827276	Population-2
chr2	484106	490107	Population-2
chr2	2041106	2046107	Population-2
chr2	2216106	2221107	Population-2
chr2	2803106	2808107	Population-2
chr2	3108106	3117107	Population-2
chr2	3561106	3565107	Population-2
chr3	158637	161638	Population-2
chr3	313637	316638	Population-2
chr3	587637	592638	Population-2
chr3	642637	648638	Population-2
chr3	850637	855638	Population-2
chr3	1252637	1259638	Population-2
chr3	1611637	1614638	Population-2
chr3	2173637	2180638	Population-2
chr3	2992637	2995638	Population-2
chr4	413477	416478	Population-2
chr4	2269477	2275478	Population-2
chr4	2777477	2781478	Population-2
chr5	121447	128448	Population-2
chr5	446447	449448	Population-2
chr5	640447	648448	Population-2
chr5	1457447	1464448	Population-2
chr5	2476447	2479448	Population-2
chr5	2639447	2643448	Population-2
chr6	272985	276986	Population-2
chr6	1189985	1195986	Population-2
chr6	1403985	1408986	Population-2
chr6	1414985	1417986	Population-2
chr6	1957985	1967986	Population-2
chr6	2026985	2031986	Population-2
chr7	411425	415426	Population-2
chr7	2056425	2059426	Population-2
chr8	294418	300419	Population-2
chr8	729418	734419	Population-2
chr8	1942418	1947419	Population-2
chr8	2246418	2249419	Population-2
chr9	455329	460330	Population-2
chr9	889329	894330	Population-2
chr9	1390329	1396330	Population-2
chr9	1398329	1403330	Population-2
chr10	1100170	1104171	Population-2
chr11	784580	790581	Population-2
chr11	1182580	1185581	Population-2
chr11	1245580	1256581	Population-2
chr11	1577580	1580581	Population-2
chr11	1898580	1901581	Population-2
chr12	63360	68361	Population-2
chr12	318360	321361	Population-2
chr12	598360	601361	Population-2
chr12	899360	904361	Population-2
chr12	1297360	1301361	Population-2
chr13	389983	392984	Population-2
chr13	1041982	1046983	Population-2
chr13	1790983	1793984	Population-2
chr14	770338	773339	Population-2
chr14	885338	888339	Population-2
chr14	1587338	1592339	Population-2
chr15	1019196	1029196	Population-2
chr15	1328196	1333197	Population-2
chr16	108868	112869	Population-2
chr16	235868	239869	Population-2
chr16	387868	390869	Population-2
chr16	452868	455869	Population-2
chr16	817868	820869	Population-2
chr16	995868	998869	Population-2
chr1	391329	397330	Population-3
chr1	471329	478330	Population-3
chr1	521329	524330	Population-3
chr1	656329	660330	Population-3
chr1	2050329	2053330	Population-3
chr1	2056329	2062330	Population-3
chr1	2108329	2111330	Population-3
chr1	2112329	2116330	Population-3
chr1	2257329	2263330	Population-3
chr1	2434329	2443330	Population-3
chr1	2867329	2872330	Population-3
chr1	2978329	2988330	Population-3
chr1	2994329	2999330	Population-3
chr1	3472329	3479330	Population-3
chr1	3480329	3484330	Population-3
chr1	3684329	3688330	Population-3
chr1	3694329	3697330	Population-3
chr1	3759329	3762330	Population-3
chr1	3764329	3768330	Population-3
chr2	165148	168149	Population-3
chr2	340148	344149	Population-3
chr2	512148	516149	Population-3
chr2	1414148	1421149	Population-3
chr2	1876148	1881149	Population-3
chr2	2083148	2093149	Population-3
chr2	2096148	2100149	Population-3
chr2	3211148	3217149	Population-3
chr2	3550148	3553149	Population-3
chr3	253302	260303	Population-3
chr3	834302	840303	Population-3
chr3	1105302	1108303	Population-3
chr3	1394302	1398303	Population-3
chr3	1707302	1713303	Population-3
chr3	1818302	1823303	Population-3
chr3	1828302	1831303	Population-3
chr3	1958302	1964303	Population-3
chr3	2181302	2190303	Population-3
chr3	2351302	2354303	Population-3
chr3	2624302	2627303	Population-3
chr3	3033302	3036303	Population-3
chr3	3147302	3156303	Population-3
chr4	150132	163133	Population-3
chr4	360132	365133	Population-3
chr4	1388132	1399133	Population-3
chr5	230349	235350	Population-3
chr5	511349	514350	Population-3
chr5	935349	939350	Population-3
chr5	1282349	1285350	Population-3
chr5	2250349	2254350	Population-3
chr5	2255349	2261350	Population-3
chr5	2315349	2320350	Population-3
chr6	1916124	1922125	Population-3
chr6	2060124	2063125	Population-3
chr6	2419124	2425125	Population-3
chr7	398446	407447	Population-3
chr7	762446	768447	Population-3
chr7	934446	937447	Population-3
chr7	1065446	1068447	Population-3
chr7	1453446	1458447	Population-3
chr7	1501446	1506447	Population-3
chr7	1665446	1673447	Population-3
chr8	465177	471178	Population-3
chr8	563177	568178	Population-3
chr8	807177	814178	Population-3
chr8	1001177	1006178	Population-3
chr8	1180177	1183178	Population-3
chr8	1256177	1262178	Population-3
chr8	1783177	1788178	Population-3
chr8	1791177	1797178	Population-3
chr8	1857177	1865178	Population-3
chr8	2220177	2226178	Population-3
chr9	67357	70358	Population-3
chr9	199357	202358	Population-3
chr9	513356	519357	Population-3
chr9	892357	899358	Population-3
chr9	1395357	1398358	Population-3
chr9	1629357	1636358	Population-3
chr9	2076357	2079358	Population-3
chr10	255005	260005	Population-3
chr10	482005	488006	Population-3
chr10	649005	652006	Population-3
chr10	1089005	1092006	Population-3
chr10	1253005	1257006	Population-3
chr10	1259005	1267006	Population-3
chr10	1590005	1594006	Population-3
chr11	765659	772660	Population-3
chr11	914659	920660	Population-3
chr11	1253659	1261660	Population-3
chr11	1838659	1851660	Population-3
chr11	1903659	1911660	Population-3
chr11	1975659	1978660	Population-3
chr11	1979659	1985660	Population-3
chr12	238367	241368	Population-3
chr12	331367	336368	Population-3
chr12	588367	602368	Population-3
chr12	665367	668368	Population-3
chr12	1222367	1229368	Population-3
chr12	1704367	1707368	Population-3
chr13	88559	91560	Population-3
chr13	322559	325560	Population-3
chr14	384338	389339	Population-3
chr14	582338	585339	Population-3
chr14	936338	944339	Population-3
chr14	1196338	1199339	Population-3
chr14	1706338	1709339	Population-3
chr14	1711338	1714339	Population-3
chr14	1771338	1774339	Population-3
chr15	1020169	1023170	Population-3
chr15	1084169	1087170	Population-3
chr16	69168	74169	Population-3
chr16	122168	125169	Population-3
chr16	128168	135169	Population-3
chr16	1019168	1022169	Population-3
chr1	103329	108330	Population-4
chr1	207329	213330	Population-4
chr1	389329	397330	Population-4
chr1	648329	652330	Population-4
chr1	658329	662330	Population-4
chr1	1329329	1332330	Population-4
chr1	1401329	1405330	Population-4
chr1	1447329	1451330	Population-4
chr1	1535329	1542330	Population-4
chr1	1565329	1568330	Population-4
chr1	1921329	1924330	Population-4
chr1	2046329	2053330	Population-4
chr1	2055329	2061330	Population-4
chr1	2131329	2134330	Population-4
chr1	2288329	2291330	Population-4
chr1	2359329	2363330	Population-4
chr1	2425329	2429330	Population-4
chr1	2434329	2440330	Population-4
chr1	2527329	2531330	Population-4
chr1	2781329	2784330	Population-4
chr1	2858329	2862330	Population-4
chr1	2973329	2976330	Population-4
chr1	2978329	2988330	Population-4
chr1	3222329	3227330	Population-4
chr1	3471329	3477330	Population-4
chr1	3481329	3484330	Population-4
chr1	3672329	3698330	Population-4
chr1	3771329	3781330	Population-4
chr1	3885329	3891330	Population-4
chr2	171124	177125	Population-4
chr2	318124	322125	Population-4
chr2	2019124	2023125	Population-4
chr2	2108124	2114125	Population-4
chr2	2212124	2219125	Population-4
chr2	2525124	2528125	Population-4
chr2	2811124	2814125	Population-4
chr2	3151124	3154125	Population-4
chr2	3212124	3217125	Population-4
chr2	3422124	3425125	Population-4
chr2	3551124	3555125	Population-4
chr2	3603124	3607125	Population-4
chr3	105091	110092	Population-4
chr3	256090	261091	Population-4
chr3	554091	558092	Population-4
chr3	833091	841092	Population-4
chr3	1265091	1270092	Population-4
chr3	1752091	1755092	Population-4
chr3	1817091	1823092	Population-4
chr3	1925091	1929092	Population-4
chr3	2003091	2007092	Population-4
chr3	2174091	2177092	Population-4
chr3	2181091	2187092	Population-4
chr3	2350091	2356092	Population-4
chr3	3152091	3156092	Population-4
chr3	3210091	3213092	Population-4
chr4	86132	90133	Population-4
chr4	114132	121133	Population-4
chr4	352132	367133	Population-4
chr4	699132	702133	Population-4
chr4	1162132	1172133	Population-4
chr4	1325132	1328133	Population-4
chr4	1538132	1542133	Population-4
chr4	1546132	1549133	Population-4
chr4	1716132	1719133	Population-4
chr4	1725132	1731133	Population-4
chr4	1834132	1842133	Population-4
chr4	1935132	1938133	Population-4
chr4	2188132	2193133	Population-4
chr4	2557132	2563133	Population-4
chr5	241539	244540	Population-4
chr5	642539	651540	Population-4
chr5	2074539	2077540	Population-4
chr5	2211539	2216540	Population-4
chr5	2726539	2729540	Population-4
chr6	30124	33125	Population-4
chr6	35124	40125	Population-4
chr6	246124	251125	Population-4
chr6	1084124	1089125	Population-4
chr6	1343124	1347125	Population-4
chr6	2066124	2069125	Population-4
chr6	2130124	2133125	Population-4
chr6	2231124	2234125	Population-4
chr6	2420124	2423125	Population-4
chr7	164056	167057	Population-4
chr7	231056	234057	Population-4
chr7	348056	353057	Population-4
chr7	404056	409057	Population-4
chr7	476056	481057	Population-4
chr7	762056	769057	Population-4
chr7	860056	863057	Population-4
chr7	1208056	1214057	Population-4
chr7	1451056	1456057	Population-4
chr7	1670056	1673057	Population-4
chr8	43177	47178	Population-4
chr8	48177	55178	Population-4
chr8	118177	122178	Population-4
chr8	242177	245178	Population-4
chr8	523177	527178	Population-4
chr8	870177	878178	Population-4
chr8	1001177	1006178	Population-4
chr8	1179177	1182178	Population-4
chr8	1184177	1187178	Population-4
chr8	1377177	1380178	Population-4
chr8	1785177	1788178	Population-4
chr8	1857177	1866178	Population-4
chr8	1953177	1956178	Population-4
chr8	2220177	2224178	Population-4
chr9	65357	69358	Population-4
chr9	205357	208358	Population-4
chr9	514356	518357	Population-4
chr9	619357	627358	Population-4
chr9	794357	797358	Population-4
chr9	1241357	1246358	Population-4
chr9	1395357	1401358	Population-4
chr9	1507357	1513358	Population-4
chr9	1629357	1638358	Population-4
chr9	1740357	1746358	Population-4
chr9	1747357	1754358	Population-4
chr9	1909357	1915358	Population-4
chr9	1968357	1972358	Population-4
chr10	35005	42006	Population-4
chr10	108005	115006	Population-4
chr10	196005	203006	Population-4
chr10	245005	256005	Population-4
chr10	536005	539006	Population-4
chr10	543005	547006	Population-4
chr10	630005	633006	Population-4
chr10	1252005	1264006	Population-4
chr10	1315005	1324006	Population-4
chr10	1390005	1393006	Population-4
chr10	1494005	1497006	Population-4
chr10	1602005	1611006	Population-4
chr10	1832005	1837006	Population-4
chr10	1841005	1845006	Population-4
chr11	288617	291618	Population-4
chr11	501617	504618	Population-4
chr11	536617	539618	Population-4
chr11	850617	853618	Population-4
chr11	917617	921618	Population-4
chr11	1039616	1042617	Population-4
chr11	1248617	1259618	Population-4
chr11	1424617	1429618	Population-4
chr11	1889617	1894618	Population-4
chr11	1903617	1906618	Population-4
chr11	1954617	1957618	Population-4
chr11	1978617	1983618	Population-4
chr12	65330	69332	Population-4
chr12	119331	125332	Population-4
chr12	333331	336332	Population-4
chr12	450331	456332	Population-4
chr12	475331	480332	Population-4
chr12	591331	600332	Population-4
chr12	642331	645332	Population-4
chr12	648331	656332	Population-4
chr12	664331	669332	Population-4
chr12	894331	897332	Population-4
chr12	1225331	1228332	Population-4
chr12	1289331	1296332	Population-4
chr12	1303331	1308332	Population-4
chr12	1704331	1713332	Population-4
chr13	79559	84560	Population-4
chr13	89559	92560	Population-4
chr13	437559	440560	Population-4
chr13	742559	747560	Population-4
chr13	828559	832560	Population-4
chr13	905559	908560	Population-4
chr13	1038559	1048560	Population-4
chr13	1174559	1180560	Population-4
chr13	1580559	1583560	Population-4
chr14	158191	169192	Population-4
chr14	258191	261192	Population-4
chr14	382191	389192	Population-4
chr14	725191	729192	Population-4
chr14	937191	944192	Population-4
chr14	998191	1002192	Population-4
chr14	1004191	1007192	Population-4
chr14	1182191	1185192	Population-4
chr14	1187191	1194192	Population-4
chr14	1550191	1555192	Population-4
chr14	1790191	1793192	Population-4
chr15	95011	101012	Population-4
chr15	107011	110012	Population-4
chr15	189011	192012	Population-4
chr15	261011	265012	Population-4
chr15	436011	441012	Population-4
chr15	584011	591012	Population-4
chr15	842011	851012	Population-4
chr15	894011	903012	Population-4
chr15	1020011	1023012	Population-4
chr15	1084011	1087012	Population-4
chr15	1431011	1436012	Population-4
chr16	70426	74427	Population-4
chr16	80426	83427	Population-4
chr16	129425	135427	Population-4
chr16	149426	152427	Population-4
chr16	186426	190427	Population-4
chr16	388426	391427	Population-4
chr16	655426	658427	Population-4
chr16	759426	762427	Population-4
chr16	1015426	1023427	Population-4
chr16	1090426	1096427	Population-4
