## Supplementary Table 6 for "Cryptic recombination and transposition drive structural variation to shape genomic plasticity and life history traits in a host generalist fungal plant pathogen"

### Sheet: Supplementary Table 6
Supplementary Table 6. Results of a Kruskal-Wallis test to determine whether LTR transposons were significantly closer to structural variants across all genomes than other transposons. Transposon classifications are taken from EDTA.
LTR_TYPE	DNA/DTA	DNA/DTC	DNA/DTH	DNA/DTM	DNA/DTT	HELITRON	MITE/DTA	MITE/DTC	MITE/DTH	MITE/DTM
Copia	0.3876	0	0	0	0	0	0.225	0	0	0
Gypsy	0.0932	0	0	0	0	0	0.0124	0	0	0
Unknown	0.0816	0	0.0002	0	0	0	0.049	0	0	0
