## Supplementary Table 7 for "Cryptic recombination and transposition drive structural variation to shape genomic plasticity and life history traits in a host generalist fungal plant pathogen"

### Sheet: Supplementary Table 7
Supplementary Table 7. Transposable element content of the 24 Sclerotinia sclerotiorum genomes based on EDTA annotations.
STRAIN	PERCENT_TRANSPOSON
AB19	6.29
AB29	5.57
AB7	6.72
CU10.12	6.07
CU10.17	6.55
CU10.20	6.6
CU10.4	6.11
CU10.7	6.56
CU11.19	6.2
CU11.7	6.91
CU6.1	5.88
CU8.24	5.96
CU8.30	6.54
EV9	6.08
HE33	6.62
LI16	5.51
MB35	6.37
MB52	6.77
MB61	6.35
P2	6.67
R19	6.5
SK14	6.33
SK35	6.7
#321	6.56
1980	6.29
