## Supplementary Table 8 for "Cryptic recombination and transposition drive structural variation to shape genomic plasticity and life history traits in a host generalist fungal plant pathogen"

### Sheet: Supplementary Table 8
Supplementary Table 8. Spearman’s correlation between estimated recombination rate and SVπ, SV count and transposon content of 50,000 bp sliding windows. Rows coloured in green are significant positive correlations, those in red are significant negative correlations and those not coloured are not significant. Overall, the majority of chromosomes and populations showed a correlation between recomb…
SPEARMAN_RHO	POPULATION	CHROMOSOME	P_VALUE	STATISTIC	SIGNIFICANT_POSITIVE
0.176107	population-1	chr1	0	SVπ	TRUE
-0.0611561	population-2	chr1	0.000132088	SVπ	FALSE
0.0724753	population-3	chr1	5.84964e-06	SVπ	TRUE
0.268911	population-4	chr1	0	SVπ	TRUE
0.0656353	population-1	chr2	7.50825e-05	SVπ	TRUE
0.0669489	population-2	chr2	5.36797e-05	SVπ	TRUE
0.0618479	population-3	chr2	0.000190991	SVπ	TRUE
0.109798	population-4	chr2	3.20701e-11	SVπ	TRUE
0.349275	population-1	chr3	0	SVπ	TRUE
0.155444	population-2	chr3	0	SVπ	TRUE
0.246668	population-3	chr3	0	SVπ	TRUE
0.22752	population-4	chr3	0	SVπ	TRUE
0.254907	population-1	chr4	0	SVπ	TRUE
0.008367	population-2	chr4	0.657177	SVπ	FALSE
0.257918	population-3	chr4	0	SVπ	TRUE
0.203678	population-4	chr4	0	SVπ	TRUE
0.105419	population-1	chr5	2.632e-08	SVπ	TRUE
0.340762	population-2	chr5	0	SVπ	TRUE
0.0429119	population-3	chr5	0.0238378	SVπ	TRUE
0.273318	population-4	chr5	0	SVπ	TRUE
0.393759	population-1	chr6	0	SVπ	TRUE
0.127781	population-2	chr6	2.74519e-10	SVπ	TRUE
0.160088	population-3	chr6	2.22045e-15	SVπ	TRUE
0.255857	population-4	chr6	0	SVπ	TRUE
0.0422411	population-1	chr7	0.039137	SVπ	TRUE
-0.164877	population-2	chr7	4.44089e-16	SVπ	FALSE
0.114577	population-3	chr7	2.01074e-08	SVπ	TRUE
0.0478285	population-4	chr7	0.0194971	SVπ	TRUE
0.250258	population-1	chr8	0	SVπ	TRUE
0.168037	population-2	chr8	1.11022e-15	SVπ	TRUE
0.374793	population-3	chr8	0	SVπ	TRUE
0.132792	population-4	chr8	2.62948e-10	SVπ	TRUE
-0.0331684	population-1	chr9	0.131314	SVπ	FALSE
-0.16878	population-2	chr9	1.06581e-14	SVπ	FALSE
0.027338	population-3	chr9	0.213653	SVπ	FALSE
0.0147596	population-4	chr9	0.502019	SVπ	FALSE
0.29282	population-1	chr10	0	SVπ	TRUE
0.262435	population-2	chr10	0	SVπ	TRUE
0.242387	population-3	chr10	0	SVπ	TRUE
0.150585	population-4	chr10	1.79615e-09	SVπ	TRUE
0.248043	population-1	chr11	0	SVπ	TRUE
0.218283	population-2	chr11	0	SVπ	TRUE
0.22402	population-3	chr11	0	SVπ	TRUE
0.25445	population-4	chr11	0	SVπ	TRUE
0.401713	population-1	chr12	0	SVπ	TRUE
0.257345	population-2	chr12	0	SVπ	TRUE
0.376619	population-3	chr12	0	SVπ	TRUE
0.323997	population-4	chr12	0	SVπ	TRUE
0.0560682	population-1	chr13	0.0174852	SVπ	TRUE
-0.140796	population-2	chr13	2.06574e-09	SVπ	FALSE
-0.0440404	population-3	chr13	0.0620404	SVπ	FALSE
-0.0121119	population-4	chr13	0.607983	SVπ	FALSE
0.0434662	population-1	chr14	0.068135	SVπ	FALSE
-0.208571	population-2	chr14	0	SVπ	FALSE
-0.208658	population-3	chr14	0	SVπ	FALSE
-0.251224	population-4	chr14	0	SVπ	FALSE
0.324856	population-1	chr15	0	SVπ	TRUE
0.383371	population-2	chr15	0	SVπ	TRUE
0.504203	population-3	chr15	0	SVπ	TRUE
0.502024	population-4	chr15	0	SVπ	TRUE
0.251527	population-1	chr16	0	SVπ	TRUE
0.273364	population-2	chr16	0	SVπ	TRUE
0.0519201	population-3	chr16	0.0546955	SVπ	FALSE
0.112696	population-4	chr16	2.9048e-05	SVπ	TRUE
0.117548	population-1	chr1	1.75859e-13	SV count	TRUE
-0.0152667	population-2	chr1	0.340389	SV count	FALSE
0.0829032	population-3	chr1	2.14973e-07	SV count	TRUE
0.242031	population-4	chr1	0	SV count	TRUE
0.208426	population-1	chr2	0	SV count	TRUE
0.0387143	population-2	chr2	0.0196024	SV count	TRUE
0.162486	population-3	chr2	0	SV count	TRUE
0.2054	population-4	chr2	0	SV count	TRUE
0.232294	population-1	chr3	0	SV count	TRUE
-0.0503452	population-2	chr3	0.00380701	SV count	FALSE
0.196276	population-3	chr3	0	SV count	TRUE
0.0669609	population-4	chr3	0.00011781	SV count	TRUE
0.219433	population-1	chr4	0	SV count	TRUE
-0.00933621	population-2	chr4	0.619944	SV count	FALSE
0.279801	population-3	chr4	0	SV count	TRUE
0.295512	population-4	chr4	0	SV count	TRUE
0.127958	population-1	chr5	1.35219e-11	SV count	TRUE
0.315491	population-2	chr5	0	SV count	TRUE
0.0777982	population-3	chr5	4.11071e-05	SV count	TRUE
0.225418	population-4	chr5	0	SV count	TRUE
0.245171	population-1	chr6	0	SV count	TRUE
0.158017	population-2	chr6	4.44089e-15	SV count	TRUE
0.251313	population-3	chr6	0	SV count	TRUE
0.229072	population-4	chr6	0	SV count	TRUE
-0.0705467	population-1	chr7	0.000565295	SV count	FALSE
-0.189721	population-2	chr7	0	SV count	FALSE
0.0465196	population-3	chr7	0.0230932	SV count	TRUE
-0.10692	population-4	chr7	1.65994e-07	SV count	FALSE
0.119624	population-1	chr8	1.25879e-08	SV count	TRUE
0.0832512	population-2	chr8	7.6977e-05	SV count	TRUE
0.243247	population-3	chr8	0	SV count	TRUE
0.135491	population-4	chr8	1.09594e-10	SV count	TRUE
-0.0424775	population-1	chr9	0.0531483	SV count	FALSE
0.0456622	population-2	chr9	0.0376322	SV count	TRUE
-0.120768	population-3	chr9	3.47836e-08	SV count	FALSE
-0.022959	population-4	chr9	0.2961	SV count	FALSE
0.177633	population-1	chr10	4.44089e-16	SV count	TRUE
0.141622	population-2	chr10	1.11677e-10	SV count	TRUE
0.087194	population-3	chr10	7.53319e-05	SV count	TRUE
0.0528514	population-4	chr10	0.016545	SV count	TRUE
-0.0242617	population-1	chr11	0.277784	SV count	FALSE
0.105085	population-2	chr11	2.4386e-06	SV count	TRUE
0.173176	population-3	chr11	5.9952e-15	SV count	TRUE
0.156175	population-4	chr11	2.08944e-12	SV count	TRUE
0.129762	population-1	chr12	2.55822e-08	SV count	TRUE
0.00784523	population-2	chr12	0.737405	SV count	FALSE
0.0718951	population-3	chr12	0.00209374	SV count	TRUE
0.0898704	population-4	chr12	0.000118778	SV count	TRUE
0.0359059	population-1	chr13	0.128235	SV count	FALSE
-0.0358678	population-2	chr13	0.128641	SV count	FALSE
0.0922262	population-3	chr13	9.07416e-05	SV count	TRUE
0.117868	population-4	chr13	5.46673e-07	SV count	TRUE
0.0791901	population-1	chr14	0.000866144	SV count	TRUE
-0.326108	population-2	chr14	0	SV count	FALSE
-0.319125	population-3	chr14	0	SV count	FALSE
-0.407139	population-4	chr14	0	SV count	FALSE
0.208343	population-1	chr15	0	SV count	TRUE
0.327049	population-2	chr15	0	SV count	TRUE
0.374499	population-3	chr15	0	SV count	TRUE
0.406618	population-4	chr15	0	SV count	TRUE
0.0545369	population-1	chr16	0.0435642	SV count	TRUE
0.0370335	population-2	chr16	0.170699	SV count	FALSE
-0.145261	population-3	chr16	6.65053e-08	SV count	FALSE
-0.151699	population-4	chr16	1.67613e-08	SV count	FALSE
-0.0385484	population-1	chr1	0.0160362	transposon content	FALSE
-0.0899952	population-2	chr1	1.78891e-08	transposon content	FALSE
-0.0407258	population-3	chr1	0.0109523	transposon content	FALSE
-0.0503419	population-4	chr1	0.00165721	transposon content	FALSE
0.175982	population-1	chr2	0	transposon content	TRUE
0.103461	population-2	chr2	4.06459e-10	transposon content	TRUE
0.131748	population-3	chr2	1.55431e-15	transposon content	TRUE
0.154846	population-4	chr2	0	transposon content	TRUE
0.0295442	population-1	chr3	0.089616	transposon content	FALSE
-0.135942	population-2	chr3	4.44089e-15	transposon content	FALSE
-0.0853354	population-3	chr3	9.07355e-07	transposon content	FALSE
-0.223573	population-4	chr3	0	transposon content	FALSE
0.103921	population-1	chr4	3.11184e-08	transposon content	TRUE
-0.178368	population-2	chr4	0	transposon content	FALSE
0.031531	population-3	chr4	0.0938809	transposon content	FALSE
0.0397146	population-4	chr4	0.034825	transposon content	TRUE
0.0630609	population-1	chr5	0.00089199	transposon content	TRUE
0.193514	population-2	chr5	0	transposon content	TRUE
-0.169116	population-3	chr5	0	transposon content	FALSE
-0.0735708	population-4	chr5	0.000105451	transposon content	FALSE
0.260193	population-1	chr6	0	transposon content	TRUE
0.0605321	population-2	chr6	0.00281185	transposon content	TRUE
0.285432	population-3	chr6	0	transposon content	TRUE
0.235776	population-4	chr6	0	transposon content	TRUE
-0.110377	population-1	chr7	6.51345e-08	transposon content	FALSE
-0.051084	population-2	chr7	0.0125927	transposon content	FALSE
-0.0369128	population-3	chr7	0.0714886	transposon content	FALSE
-0.0287815	population-4	chr7	0.159979	transposon content	FALSE
-0.152263	population-1	chr8	3.84581e-13	transposon content	FALSE
-0.303491	population-2	chr8	0	transposon content	FALSE
0.0496591	population-3	chr8	0.0184887	transposon content	TRUE
-0.142396	population-4	chr8	1.15841e-11	transposon content	FALSE
0.0279597	population-1	chr9	0.203199	transposon content	FALSE
0.0851103	population-2	chr9	0.000104545	transposon content	TRUE
0.148642	population-3	chr9	1.03593e-11	transposon content	TRUE
0.160679	population-4	chr9	1.85185e-13	transposon content	TRUE
-0.0445271	population-1	chr10	0.0435108	transposon content	FALSE
0.0967667	population-2	chr10	1.10592e-05	transposon content	TRUE
0.0760727	population-3	chr10	0.000555869	transposon content	TRUE
-0.0138136	population-4	chr10	0.531313	transposon content	FALSE
0.00869986	population-1	chr11	0.697183	transposon content	FALSE
0.00755905	population-2	chr11	0.735289	transposon content	FALSE
-0.0375069	population-3	chr11	0.0933157	transposon content	FALSE
-0.0826708	population-4	chr11	0.000212265	transposon content	FALSE
0.169409	population-1	chr12	3.03313e-13	transposon content	TRUE
0.00615938	population-2	chr12	0.792366	transposon content	FALSE
0.0796617	population-3	chr12	0.000649707	transposon content	TRUE
0.0647481	population-4	chr12	0.00560417	transposon content	TRUE
-0.0101713	population-1	chr13	0.66664	transposon content	FALSE
0.0044255	population-2	chr13	0.851332	transposon content	FALSE
-0.0833676	population-3	chr13	0.000405079	transposon content	FALSE
-0.020513	population-4	chr13	0.384949	transposon content	FALSE
0.0227132	population-1	chr14	0.340113	transposon content	FALSE
-0.0253045	population-2	chr14	0.28787	transposon content	FALSE
-0.17648	population-3	chr14	8.03801e-14	transposon content	FALSE
-0.21523	population-4	chr14	0	transposon content	FALSE
-0.0393326	population-1	chr15	0.10336	transposon content	FALSE
-0.125997	population-2	chr15	1.63703e-07	transposon content	FALSE
-0.149802	population-3	chr15	4.48319e-10	transposon content	FALSE
-0.224351	population-4	chr15	0	transposon content	FALSE
0.0238237	population-1	chr16	0.378253	transposon content	FALSE
0.20691	population-2	chr16	1.02141e-14	transposon content	TRUE
-0.00816538	population-3	chr16	0.762684	transposon content	FALSE
-0.0531094	population-4	chr16	0.0493727	transposon content	FALSE
