## Supplementary Table 9 for "Cryptic recombination and transposition drive structural variation to shape genomic plasticity and life history traits in a host generalist fungal plant pathogen"

### Sheet: Supplementary Table 9
Supplementary Table 9. Functional terms associated with genes in the largest gene bubble. Results are from an InterProScan analysis. The Gene IDs are based on a cd-hit grouping of Braker3 annotations across all genomes.
GENE_ID	PFAM_ID	DESCRIPTION_PFAM	START	END	P_VALUE	INTERPRO_ID	DESCRIPTION_INTERPRO	GO_TERMs
AB19_g2317.t1	PF00153	Mitochondrial carrier protein	212	302	9.7e-21	IPR018108	Mitochondrial substrate/solute carrier	-
AB19_g2317.t1	PF00153	Mitochondrial carrier protein	112	199	9.1e-15	IPR018108	Mitochondrial substrate/solute carrier	-
AB19_g2317.t1	PF00153	Mitochondrial carrier protein	16	101	1e-17	IPR018108	Mitochondrial substrate/solute carrier	-
AB19_g2337.t1	PF00118	TCP-1/cpn60 chaperonin family	36	525	1.4e-155	IPR002423	Chaperonin Cpn60/GroEL/TCP-1 family	GO:0005524|GO:0016887
CU10-4_g2311.t1	PF00240	Ubiquitin family	185	256	3.4e-21	IPR000626	Ubiquitin-like domain	GO:0005515
MB52_g2305.t1	PF00583	Acetyltransferase (GNAT) family	127	201	2.4e-05	IPR000182	GNAT domain	GO:0008080
MB52_g2305.t1	PF09337	H2C2 zinc finger	305	343	2e-14	IPR015416	Zinc finger, H2C2-type, histone UAS binding	-
CU10-4_g6448.t1	PF13419	Haloacid dehalogenase-like hydrolase	121	250	1.8e-07	IPR041492	Haloacid dehalogenase-like hydrolase	-
AB19_g2310.t1	PF12634	Inheritance of peroxisomes protein 1	24	159	1.1e-37	IPR024758	Inheritance of peroxisomes protein 1	GO:0005780|GO:0045033
CU8-24_g2323.t1	PF02637	GatB domain	466	617	2.4e-12	IPR018027	Asn/Gln amidotransferase	GO:0016884
CU8-24_g2323.t1	PF02934	GatB/GatE catalytic domain	105	401	1.9e-97	IPR006075	Aspartyl/Glutamyl-tRNA(Gln) amidotransferase, subunit B/E, catalytic	GO:0016874
AB19_g2330.t1	PF17124	ThiJ/PfpI family-like	10	213	1.7e-77	IPR032633	ThiJ/PfpI family-like	-
CU10-12_g2309.t1	PF13508	Acetyltransferase (GNAT) domain	173	226	2.8e-08	IPR000182	GNAT domain	GO:0008080
AB19_g2313.t1	PF00332	Glycosyl hydrolases family 17	387	461	1.8e-09	IPR000490	Glycoside hydrolase family 17	GO:0004553|GO:0005975
AB19_g2344.t1	PF01263	Aldose 1-epimerase	8	344	4.2e-61	IPR008183	Aldose 1-/Glucose-6-phosphate 1-epimerase	GO:0005975|GO:0016853
AB19_g2311.t1	PF02845	CUE domain	340	379	1.1e-07	IPR003892	Ubiquitin system component CUE	GO:0043130
AB19_g2307.t1	PF01144	Coenzyme A transferase	305	501	2.2e-36	IPR004165	Coenzyme A transferase family I	GO:0008410
AB19_g2307.t1	PF01144	Coenzyme A transferase	43	270	4.4e-60	IPR004165	Coenzyme A transferase family I	GO:0008410
AB19_g2364.t1	PF00240	Ubiquitin family	207	273	1.5e-12	IPR000626	Ubiquitin-like domain	GO:0005515
s1980_g2505.t1	PF00075	RNase H	280	424	1.4e-09	IPR002156	Ribonuclease H domain	GO:0003676|GO:0004523
n321_g2978.t1	PF14529	Endonuclease-reverse transcriptase	580	690	1.2e-17	IPR005135	Endonuclease/exonuclease/phosphatase	GO:0003824
n321_g2978.t1	PF00078	Reverse transcriptase (RNA-dependent DNA polymerase)	953	1206	6e-38	IPR000477	Reverse transcriptase domain	-
HE33_g6584.t1	PF03221	Tc5 transposase DNA-binding domain	69	135	1.4e-10	IPR006600	HTH CenpB-type DNA-binding domain	-
AB19_g2320.t1	PF04136	Sec34-like family	133	281	1.1e-51	IPR007265	Conserved oligomeric Golgi complex, subunit 3	GO:0005801|GO:0006886|GO:0016020
n321_g9055.t1	PF00078	Reverse transcriptase (RNA-dependent DNA polymerase)	953	1206	1.4e-36	IPR000477	Reverse transcriptase domain	-
n321_g9055.t1	PF00075	RNase H	1437	1581	3.3e-08	IPR002156	Ribonuclease H domain	GO:0003676|GO:0004523
n321_g9055.t1	PF14529	Endonuclease-reverse transcriptase	580	690	1.8e-17	IPR005135	Endonuclease/exonuclease/phosphatase	GO:0003824
AB19_g2318.t1	PF02338	OTU-like cysteine protease	173	256	9.3e-06	IPR003323	OTU domain	-
s1980_g2372.t1	PF02637	GatB domain	335	487	1.4e-12	IPR018027	Asn/Gln amidotransferase	GO:0016884
s1980_g2372.t1	PF02934	GatB/GatE catalytic domain	2	271	7.1e-86	IPR006075	Aspartyl/Glutamyl-tRNA(Gln) amidotransferase, subunit B/E, catalytic	GO:0016874
LI16_g2304.t1	PF13508	Acetyltransferase (GNAT) domain	233	286	4e-08	IPR000182	GNAT domain	GO:0008080
AB19_g2362.t1	PF07690	Major Facilitator Superfamily	133	513	4.8e-44	IPR011701	Major facilitator superfamily	GO:0022857|GO:0055085
CU8-30_g2307.t1	PF13673	Acetyltransferase (GNAT) domain	174	245	1.9e-08	IPR000182	GNAT domain	GO:0008080
AB19_g6465.t1	PF13419	Haloacid dehalogenase-like hydrolase	9	209	7.9e-09	IPR041492	Haloacid dehalogenase-like hydrolase	-
AB19_g2332.t1	PF20150	2EXR family	53	127	6.4e-10	IPR045518	2EXR domain	-
AB19_g2308.t1	PF03069	Acetamidase/Formamidase family	12	390	1.5e-181	IPR004304	Acetamidase/Formamidase	GO:0016811
AB19_g2326.t1	PF00637	Region in Clathrin and VPS	969	1062	2.7e-17	IPR000547	Clathrin, heavy chain/VPS, 7-fold repeat	GO:0006886|GO:0016192
AB29_g4836.t1	PF00075	RNase H	23	167	9.8e-10	IPR002156	Ribonuclease H domain	GO:0003676|GO:0004523
MB52_g6068.t1	PF00075	RNase H	393	537	2.2e-09	IPR002156	Ribonuclease H domain	GO:0003676|GO:0004523
MB52_g6068.t1	PF00078	Reverse transcriptase (RNA-dependent DNA polymerase)	1	170	7.2e-23	IPR000477	Reverse transcriptase domain	-
AB19_g2361.t1	PF00172	Fungal Zn(2)-Cys(6) binuclear cluster domain	56	90	4.6e-08	IPR001138	Zn(2)-C6 fungal-type DNA-binding domain	GO:0000981|GO:0006355|GO:0008270
MB35_g3211.t1	PF00075	RNase H	75	219	1.4e-09	IPR002156	Ribonuclease H domain	GO:0003676|GO:0004523
AB19_g2321.t1	PF13540	Regulator of chromosome condensation (RCC1) repeat	327	356	8.8e-10	-	-
AB7_g1740.t1	PF03221	Tc5 transposase DNA-binding domain	9	75	1.5e-07	IPR006600	HTH CenpB-type DNA-binding domain	-
CU10-4_g3785.t1	PF00078	Reverse transcriptase (RNA-dependent DNA polymerase)	1	170	7.8e-23	IPR000477	Reverse transcriptase domain	-
CU10-4_g3785.t1	PF00075	RNase H	393	537	1e-08	IPR002156	Ribonuclease H domain	GO:0003676|GO:0004523
CU10-7_g2376.t1	PF00240	Ubiquitin family	207	257	6.4e-08	IPR000626	Ubiquitin-like domain	GO:0005515
AB19_g2351.t1	PF14479	Prion-inhibition and propagation	10	209	1.2e-46	IPR029498	Prion-inhibition and propagation, HeLo domain	-
AB19_g2351.t1	PF00179	Ubiquitin-conjugating enzyme	428	577	4e-24	IPR000608	Ubiquitin-conjugating enzyme E2	-
CU10-4_g744.t1	PF00075	RNase H	75	219	1.9e-07	IPR002156	Ribonuclease H domain	GO:0003676|GO:0004523
AB19_g2327.t1	PF02582	Uncharacterised ACR, YagE family COG1723	161	350	1.3e-48	IPR003734	Domain of unknown function DUF155	-
AB19_g2316.t1	PF03198	Glucanosyltransferase	22	331	2.6e-134	IPR004886	Glucanosyltransferase	-
AB19_g2316.t1	PF07983	X8 domain	381	457	6e-25	IPR012946	X8 domain	-
MB52_g3727.t1	PF13650	Aspartyl protease	485	577	3.9e-10	-	-
MB52_g3727.t1	PF17919	RNase H-like domain found in reverse transcriptase	970	1022	3.5e-15	IPR041577	Reverse transcriptase/retrotransposon-derived protein, RNase H-like domain	-
MB52_g3727.t1	PF00078	Reverse transcriptase (RNA-dependent DNA polymerase)	746	906	6.1e-29	IPR000477	Reverse transcriptase domain	-
MB52_g3727.t1	PF00098	Zinc knuckle	286	298	0.00042	IPR001878	Zinc finger, CCHC-type	GO:0003676|GO:0008270
MB52_g3727.t1	PF03732	Retrotransposon gag protein	88	192	1.2e-08	IPR005162	Retrotransposon gag domain	-
AB19_g2315.t1	PF14288	1,3-beta-glucan synthase subunit FKS1, domain-1	355	462	1.1e-44	IPR026899	1,3-beta-glucan synthase subunit FKS1-like, domain-1	-
AB19_g2315.t1	PF02364	1,3-beta-glucan synthase component	862	1685	0	IPR003440	Glycosyl transferase, family 48	GO:0000148|GO:0003843|GO:0006075|GO:0016020
MB35_g4342.t1	PF00075	RNase H	393	537	7.1e-07	IPR002156	Ribonuclease H domain	GO:0003676|GO:0004523
MB35_g4342.t1	PF00078	Reverse transcriptase (RNA-dependent DNA polymerase)	1	170	6.2e-22	IPR000477	Reverse transcriptase domain	-
CU11-19_g6899.t1	PF05225	helix-turn-helix, Psq domain	13	50	3.4e-05	IPR007889	DNA binding HTH domain, Psq-type	GO:0003677
AB19_g2342.t1	PF00722	Glycosyl hydrolases family 16	92	146	0.00014	IPR000757	Glycoside hydrolase family 16	GO:0004553|GO:0005975
AB19_g2359.t1	PF13513	HEAT-like repeat	383	437	7.5e-10	-	-
AB19_g2359.t1	PF18816	Importin repeat	1012	1063	4.4e-25	IPR040928	Importin repeat	-
AB19_g2359.t1	PF18829	Importin repeat 6	769	880	2.4e-37	IPR041389	Importin repeat 6	-
AB19_g2359.t1	PF18808	Importin repeat	275	367	1e-31	IPR041653	Importin repeat 4	-
AB19_g2353.t1	PF13419	Haloacid dehalogenase-like hydrolase	8	206	1.3e-12	IPR041492	Haloacid dehalogenase-like hydrolase	-
P2_g9076.t1	PF00078	Reverse transcriptase (RNA-dependent DNA polymerase)	1	170	3.3e-22	IPR000477	Reverse transcriptase domain	-
P2_g9076.t1	PF00075	RNase H	401	545	8.9e-09	IPR002156	Ribonuclease H domain	GO:0003676|GO:0004523
CU10-17_g2386.t1	PF02934	GatB/GatE catalytic domain	110	406	1.6e-97	IPR006075	Aspartyl/Glutamyl-tRNA(Gln) amidotransferase, subunit B/E, catalytic	GO:0016874
CU10-17_g2386.t1	PF02637	GatB domain	471	622	2.1e-12	IPR018027	Asn/Gln amidotransferase	GO:0016884
AB19_g2360.t1	PF00571	CBS domain	181	229	3.6e-05	IPR000644	CBS domain	-
AB19_g2360.t1	PF00571	CBS domain	257	295	0.0051	IPR000644	CBS domain	-
CU10-17_g8350.t1	PF00078	Reverse transcriptase (RNA-dependent DNA polymerase)	971	1130	1.6e-31	IPR000477	Reverse transcriptase domain	-
CU10-17_g8350.t1	PF00665	Integrase core domain	1520	1617	3.3e-08	IPR001584	Integrase, catalytic core	GO:0015074
CU10-17_g8350.t1	PF17917	RNase H-like domain found in reverse transcriptase	1219	1323	5.1e-30	IPR041373	Reverse transcriptase, RNase H-like domain	-
CU10-17_g8350.t1	PF17921	Integrase zinc binding domain	1449	1504	1.9e-14	IPR041588	Integrase zinc-binding domain	-
AB19_g2314.t1	PF00155	Aminotransferase class I and II	124	494	1.2e-33	IPR004839	Aminotransferase, class I/classII	GO:0009058|GO:0030170
CU6-1_g6898.t1	PF03221	Tc5 transposase DNA-binding domain	70	135	2.2e-06	IPR006600	HTH CenpB-type DNA-binding domain	-
CU10-20_g4118.t1	PF00078	Reverse transcriptase (RNA-dependent DNA polymerase)	528	781	3.1e-37	IPR000477	Reverse transcriptase domain	-
CU10-20_g4118.t1	PF00075	RNase H	1004	1148	1.3e-08	IPR002156	Ribonuclease H domain	GO:0003676|GO:0004523
CU10-20_g4118.t1	PF14529	Endonuclease-reverse transcriptase	155	265	1.1e-17	IPR005135	Endonuclease/exonuclease/phosphatase	GO:0003824
MB52_g3751.t1	PF00075	RNase H	75	219	1.7e-09	IPR002156	Ribonuclease H domain	GO:0003676|GO:0004523
AB19_g2350.t1	PF15410	Pleckstrin homology domain	1262	1389	3.5e-18	IPR041681	Pleckstrin homology domain 9	-
AB19_g2350.t1	PF01369	Sec7 domain	859	971	9.9e-28	IPR000904	Sec7 domain	GO:0005085|GO:0032012
AB19_g2328.t1	PF00172	Fungal Zn(2)-Cys(6) binuclear cluster domain	16	50	1.8e-08	IPR001138	Zn(2)-C6 fungal-type DNA-binding domain	GO:0000981|GO:0006355|GO:0008270
CU6-1_g7948.t1	PF00075	RNase H	75	219	1.5e-09	IPR002156	Ribonuclease H domain	GO:0003676|GO:0004523
AB29_g3738.t1	PF00075	RNase H	54	96	9.4e-07	IPR002156	Ribonuclease H domain	GO:0003676|GO:0004523
LI16_g7873.t1	PF05225	helix-turn-helix, Psq domain	13	52	1.2e-05	IPR007889	DNA binding HTH domain, Psq-type	GO:0003677
LI16_g7873.t1	PF03221	Tc5 transposase DNA-binding domain	69	136	5.2e-08	IPR006600	HTH CenpB-type DNA-binding domain	-
AB19_g2358.t1	PF00320	GATA zinc finger	914	946	1e-14	IPR000679	Zinc finger, GATA-type	GO:0006355|GO:0043565
AB19_g2358.t1	PF08447	PAS fold	563	638	1.7e-11	IPR013655	PAS fold-3	GO:0005515
AB19_g2358.t1	PF13426	PAS domain	362	470	1.3e-15	IPR000014	PAS domain	-
MB52_g3752.t1	PF00078	Reverse transcriptase (RNA-dependent DNA polymerase)	1	170	8.1e-24	IPR000477	Reverse transcriptase domain	-
R19_g2310.t1	PF00724	NADH:flavin oxidoreductase / NADH oxidase family	15	357	3.5e-35	IPR001155	NADH:flavin oxidoreductase/NADH oxidase, N-terminal	GO:0010181|GO:0016491
AB19_g2312.t1	PF00338	Ribosomal protein S10p/S20e	20	113	4.5e-26	IPR027486	Ribosomal protein S10 domain	-
EV9_g5858.t1	PF03221	Tc5 transposase DNA-binding domain	69	135	3.1e-11	IPR006600	HTH CenpB-type DNA-binding domain	-
CU8-24_g374.t1	PF03221	Tc5 transposase DNA-binding domain	9	42	2.5e-05	IPR006600	HTH CenpB-type DNA-binding domain	-
AB19_g2336.t1	PF00732	GMC oxidoreductase	147	417	7.7e-27	IPR000172	Glucose-methanol-choline oxidoreductase, N-terminal	GO:0016614|GO:0050660
AB19_g2336.t1	PF05199	GMC oxidoreductase	520	663	5.5e-25	IPR007867	Glucose-methanol-choline oxidoreductase, C-terminal	GO:0016614
MB52_g8190.t1	PF05225	helix-turn-helix, Psq domain	13	54	3.8e-06	IPR007889	DNA binding HTH domain, Psq-type	GO:0003677
CU8-24_g2308.t1	PF13508	Acetyltransferase (GNAT) domain	208	261	3.5e-08	IPR000182	GNAT domain	GO:0008080
AB19_g2363.t1	PF00240	Ubiquitin family	185	256	4.2e-21	IPR000626	Ubiquitin-like domain	GO:0005515
CU10-4_g4178.t1	PF17917	RNase H-like domain found in reverse transcriptase	448	552	2.7e-30	IPR041373	Reverse transcriptase, RNase H-like domain	-
CU10-4_g4178.t1	PF00665	Integrase core domain	749	846	1.8e-08	IPR001584	Integrase, catalytic core	GO:0015074
CU10-4_g4178.t1	PF00078	Reverse transcriptase (RNA-dependent DNA polymerase)	200	359	8.3e-32	IPR000477	Reverse transcriptase domain	-
CU10-4_g4178.t1	PF17921	Integrase zinc binding domain	678	733	1.1e-14	IPR041588	Integrase zinc-binding domain	-
AB19_g2338.t1	PF00583	Acetyltransferase (GNAT) family	126	201	3.8e-06	IPR000182	GNAT domain	GO:0008080
AB19_g2319.t1	PF00439	Bromodomain	89	159	6e-17	IPR001487	Bromodomain	GO:0005515
AB19_g2319.t1	PF00439	Bromodomain	293	362	3.1e-17	IPR001487	Bromodomain	GO:0005515
AB19_g2319.t1	PF01426	BAH domain	404	520	6.1e-13	IPR001025	Bromo adjacent homology (BAH) domain	GO:0003682
AB19_g2343.t1	PF02770	Acyl-CoA dehydrogenase, middle domain	279	374	1.2e-22	IPR006091	Acyl-CoA oxidase/dehydrogenase, central domain	GO:0016627
AB19_g2343.t1	PF00441	Acyl-CoA dehydrogenase, C-terminal domain	386	542	6.7e-43	IPR009075	Acyl-CoA dehydrogenase/oxidase C-terminal	GO:0016627
AB19_g2343.t1	PF00173	Cytochrome b5-like Heme/Steroid binding domain	7	77	2.4e-19	IPR001199	Cytochrome b5-like heme/steroid binding domain	-
AB19_g2343.t1	PF02771	Acyl-CoA dehydrogenase, N-terminal domain	150	275	9.4e-18	IPR013786	Acyl-CoA dehydrogenase/oxidase, N-terminal	GO:0016627|GO:0050660
CU6-1_g3520.t1	PF00075	RNase H	323	467	4.1e-09	IPR002156	Ribonuclease H domain	GO:0003676|GO:0004523
MB35_g5227.t1	PF03221	Tc5 transposase DNA-binding domain	69	136	9.2e-09	IPR006600	HTH CenpB-type DNA-binding domain	-
MB52_g4021.t1	PF00078	Reverse transcriptase (RNA-dependent DNA polymerase)	1	138	2.3e-22	IPR000477	Reverse transcriptase domain	-
