## Supplementary Table 10 for "Cryptic recombination and transposition drive structural variation to shape genomic plasticity and life history traits in a host generalist fungal plant pathogen"

### Sheet: Supplementary Table 10
Supplementary Table 10. Genetic and actual correlations between life history traits. Where genetic correlations are above 1, below -1 or ‘NA’, the model was likely poorly or over-fit.
TRAIT_1	TRAIT_2	GENETIC_COVARIANCE	RHO_SPEARMAN		KEY
brassinin	sn	-3.26201	-0.189958		brassinin	Relative growth on brassinin.
tebuconazole	sn	-3.17003	-0.141402		tebuconazole	Relative growth on tebuconazole.
camalexin	sn	-2.63128	-0.0510356		camalexin	Relative growth on camalexin.
x15c	x25c	-2.00317	0.190717		x15c	Growth at 15 C.
x20c	ros	-1.57107	-0.438592		x20c	Growth at 20 C.
x25c	ros	-1.54805	-0.209468		x25c	Growth at 25 C.
medicarpin	x25crr	-1.45804	-0.176824		medicarpin	Relative growth on medicarpin.
x20c	x15c	-1.08464	0.181634		sn	Sclerotia number.
x20c	x15crr	-1.01209	-0.623362		swsn	Sclerotia average weight.
x20c	azox	-0.973966	-0.331161		sw	Total sclerotia weight.
sn	swsn	-0.91457	-0.862467		x15rr	Relative growth at 15 C.
medicarpin	ros	-0.827324	-0.315956		x25rr	Relative growth at 20 C.
swsn	x25crr	-0.772784	-0.243234		ros	Relative growth on H2O2.
medicarpin	sn	-0.733453	-0.0631074
x15c	sw	-0.717296	-0.184128
x25c	swsn	-0.713898	-0.353207
medicarpin	x15crr	-0.701512	-0.273907
medicarpin	x15c	-0.696663	-0.0774128
medicarpin	azox	-0.678216	-0.200836
sw	x15crr	-0.63279	-0.39337
x15c	swsn	-0.440589	-0.124562
swsn	x15crr	-0.439249	-0.141269
x25c	x15crr	-0.34895	-0.148196
tebuconazole	x20c	-0.342591	-0.0268571
x25c	sw	-0.33262	-0.0244732
brassinin	x15crr	-0.323588	-0.0755423
tebuconazole	x25crr	-0.289218	-0.149595
x20c	x25crr	-0.262483	-0.461919
sn	sw	-0.252388	0.181023
azox	sw	-0.225125	-0.00276963
tebuconazole	x15c	-0.190886	-0.0050738
tebuconazole	sw	-0.172481	-0.177705
azox	sn	-0.157502	-0.0384838
camalexin	azox	-0.155813	-0.0803242
tebuconazole	x25c	-0.147025	-0.145462
ros	sn	-0.127927	0.0262182
sw	x25crr	-0.105732	-0.278131
x25c	azox	-0.0990242	-0.151203
camalexin	ros	-0.0817616	-0.122777
azox	swsn	-0.0799278	0.0354257
camalexin	x25crr	-0.0774727	-0.161826
camalexin	x25c	-0.0523913	0.131619
camalexin	sw	-0.0370364	0.135725
x20c	swsn	-0.032743	0.0186263
ros	sw	0.0764766	-0.237945
brassinin	tebuconazole	0.0816585	0.338545
medicarpin	tebuconazole	0.112847	0.207279
ros	swsn	0.150057	-0.116897
medicarpin	sw	0.163851	0.106519
x20c	sn	0.165732	0.15257
tebuconazole	x15crr	0.187436	0.0649973
x15c	sn	0.193459	0.0839676
camalexin	x20c	0.196576	0.261005
tebuconazole	azox	0.217961	-0.0502001
tebuconazole	swsn	0.224658	0.0517236
x20c	sw	0.245417	0.28774
ros	azox	0.352311	0.243501
camalexin	x15c	0.363727	0.155712
brassinin	x20c	0.37485	-0.00255997
sn	x15crr	0.411212	-0.0370491
camalexin	x15crr	0.417361	-0.17433
camalexin	tebuconazole	0.462559	0.100626
sw	swsn	0.512275	0.31249
brassinin	sw	0.578686	-0.0872431
camalexin	medicarpin	0.651495	0.484089
medicarpin	swsn	0.656164	0.128047
brassinin	medicarpin	0.663132	0.297224
x20c	x25c	0.847868	0.371078
brassinin	swsn	0.915567	0.139563
camalexin	brassinin	0.939562	0.434871
sn	x25crr	0.942646	0.0866701
medicarpin	x20c	1.16231	0.300769
medicarpin	x25c	1.4463	0.112871
azox	x15crr	1.50043	0.209557
ros	x15crr	1.5636	0.337728
x25crr	x15crr	1.58821	0.379359
x15c	x15crr	1.73572	0.595513
x15c	ros	1.83146	0.0718945
brassinin	azox	1.8374	-0.0365236
tebuconazole	ros	1.84879	-0.0294254
x15c	azox	1.89731	0.0206796
camalexin	swsn	1.90367	0.137573
azox	x25crr	1.92938	0.195738
brassinin	x15c	2.32396	-0.0766061
x25c	sn	2.32943	0.35841
x15c	x25crr	2.44677	-0.016402
brassinin	x25c	NA	0.028554
brassinin	ros	NA	-0.0132879
brassinin	x25crr	NA	-0.0237239
x25c	x25crr	NA	0.524963
ros	x25crr	NA	0.22732
