## Supplementary Table 11 for "Cryptic recombination and transposition drive structural variation to shape genomic plasticity and life history traits in a host generalist fungal plant pathogen"

### Sheet: Supplementary Table 11
Supplementary Table 11. Tests for overall impact of SVs on phenotype. Grey cells are for test statistics that were not significant. Green cells are for test statistics that indicate in increase in SV impact on phenotype. Red cells are for test statistics that indicate a decrease in SV impact on phenotype.
PHENOTYPE	P_RANDOM	P_TTEST_1	ODDS_RATIO	P_FISHER	DIFF_SV_NON-SV
Relative growth on brassinin.	0.382	0.227455	0.917921	0.452485	0.00332465
Relative growth on camalexin.	0.262	0.000985799	0.838531	0.109076	0.00879911
Relative growth on medicarpin.	0.075	0.00518121	1.02725	0.779373	0.00478954
Relative growth on H2O2.	1	0.00513144	0.701746	0.01102	-0.00582953
Relative growth on tebuconazole.	1	2.58784e-06	0.697956	1.0751e-05	-0.00863437
Relative growth on azoxystrobin.	0	1.70096e-12	1.14492	0.104153	0.0149585
Growth at 15 C.	0.928	0.532868	1.24711	0.018262	-0.00078525
Growth at 20 C.	0	3.92723e-05	1.15168	0.188417	0.00787661
Growth at 25 C.	0.052	0.0415279	0.780868	0.0273686	0.00587665
Relative growth at 15 C.	0.15	0.351559	1.08684	0.394762	0.00301775
Relative growth at 25 C.	0.644	0.138066	1.282	0.00685116	0.00290846
Total sclerotia weight.	0.076	0.00518121	1.02725	0.779373	0.00478954
Sclerotia number.	0.522	0.00419989	1.29073	0.00586527	0.00726239
Average sclerotia weight.	0	4.31735e-12	1.18191	0.0792582	0.0196289
