## Supplementary Table 12 for "Cryptic recombination and transposition drive structural variation to shape genomic plasticity and life history traits in a host generalist fungal plant pathogen"

### Sheet: Supplementary Table 12
Supplementary Table 12. Linear mixed models testing improvement in predictive ability (Pearson’s rho) from models with no SVs in the genomic relationship to matrix to models with two terms, one for SVs and one for non-SVs, or to models with only SVs. Improvements in predictive ability were variable but some traits showed a relatively large improvement.
PHENOTYPE	PEARSONS_RHO_1	PEARSONS_RHO_2	MODEL_COMPARISON	CHANGE_IN_CORRELATION	PERCENT_CHANGE
Relative growth on brassinin.	0.133611	0.132399	Non-SVs only vs all variants.	-0.00121106	-0.906413
Relative growth on camalexin.	0.277997	0.277785	Non-SVs only vs all variants.	-0.000211537	-0.0760934
Relative growth on medicarpin.	0.234747	0.251718	Non-SVs only vs all variants.	0.0169715	7.22971
Relative growth on H2O2.	0.370889	0.381522	Non-SVs only vs all variants.	0.0106335	2.86702
Relative growth on azoxystrobin.	0.360956	0.353509	Non-SVs only vs all variants.	-0.00744704	-2.06314
Relative growth on tebuconazole.	0.277291	0.276393	Non-SVs only vs all variants.	-0.000897063	-0.32351
Growth at 15 C.	0.0235581	0.026316	Non-SVs only vs all variants.	0.00275792	11.7069
Growth at 20 C.	0.289032	0.341372	Non-SVs only vs all variants.	0.0523399	18.1087
Growth at 25 C.	0.321862	0.321838	Non-SVs only vs all variants.	-2.42148e-05	-0.00752336
Relative growth at 15 C.	0.377918	0.372639	Non-SVs only vs all variants.	-0.00527853	-1.39674
Relative growth at 25 C.	-0.0460336	-0.0512812	Non-SVs only vs all variants.	-0.00524766	-11.3996
Total sclerotia weight.	0.350353	0.347373	Non-SVs only vs all variants.	-0.00298091	-0.850829
Sclerotia number.	-0.138518	0.138955	Non-SVs only vs all variants.	0.277473	200.315
Average sclerotia weight.	0.293243	0.27938	Non-SVs only vs all variants.	-0.0138627	-4.72738
Relative growth on brassinin.	0.133611	0.187972	Non-SVs only vs SVs only.	0.0543615	40.6866
Relative growth on camalexin.	0.277997	0.110938	Non-SVs only vs SVs only.	-0.167059	-60.0938
Relative growth on medicarpin.	0.234747	0.251856	Non-SVs only vs SVs only.	0.0171096	7.28852
Relative growth on H2O2.	0.370889	0.383235	Non-SVs only vs SVs only.	0.012346	3.32875
Relative growth on azoxystrobin.	0.360956	0.33261	Non-SVs only vs SVs only.	-0.0283467	-7.85323
Relative growth on tebuconazole.	0.277291	0.320668	Non-SVs only vs SVs only.	0.0433777	15.6434
Growth at 15 C.	0.0235581	-0.04501	Non-SVs only vs SVs only.	-0.0685681	-291.059
Growth at 20 C.	0.289032	0.341483	Non-SVs only vs SVs only.	0.052451	18.1471
Growth at 25 C.	0.321862	0.30472	Non-SVs only vs SVs only.	-0.0171418	-5.32583
Relative growth at 15 C.	0.377918	0.289883	Non-SVs only vs SVs only.	-0.088035	-23.2947
Relative growth at 25 C.	-0.0460336	-0.112756	Non-SVs only vs SVs only.	-0.0667228	144.944
Total sclerotia weight.	0.350353	0.306957	Non-SVs only vs SVs only.	-0.0433963	-12.3864
Sclerotia number.	-0.138518	0.155081	Non-SVs only vs SVs only.	0.293599	211.957
Average sclerotia weight.	0.293243	0.281252	Non-SVs only vs SVs only.	-0.011991	-4.08909
