## Supplementary Table 14 for "Cryptic recombination and transposition drive structural variation to shape genomic plasticity and life history traits in a host generalist fungal plant pathogen"

### Sheet: Supplementary Table 14a
Supplementary table 14a. RNA sequencing data used for Braker3 annotation of genomes.
SRA_ACCESSION	SUBSTRATE	CONDITION	TISSUE	ISOLATE
SRR3734859	in vitro	minimal salts glucose	NA	1980
SRR3734860	Brassica napus	1 HPI	leaf	1980
SRR3734861	Brassica napus	3 HPI	leaf	1980
SRR3734862	Brassica napus	6 HPI	leaf	1980
SRR3734863	Brassica napus	12 HPI	leaf	1980
SRR3734864	Brassica napus	24 HPI	leaf	1980
SRR3734865	Brassica napus	48 HPI	leaf	1980
SRR8474988	in vitro	PDB	NA	CU11.19
SRR8474985	Lupinus angustifolius	72 HPI	stem	CU11.19
SRR8474984	Brassica napus	72 HPI	stem	CU11.19
SRR13349956	Cicer arietinum	12 HPI	stem	CU8.20
SRR13349959	Cicer arietinum	6 HPI	stem	CU8.20
SRR13349975	Cicer arietinum	24 HPI	stem	CU8.20
SRR13349972	Cicer arietinum	48 HPI	stem	CU8.20
SRR13349983	Cicer arietinum	3 HPI	stem	CU8.20
SRR8136941	in vitro	glucose minimal medium	NA	1980
SRR8136957	Glycine max	susceptible 96 HPI	stem	1980
SRR8136954	Glycine max	susceptible 48 HPI	stem	1980
SRR8136951	Glycine max	susceptible 24 HPI	stem	1980
SRR8136948	Glycine max	resistant 96 HPI	stem	1980
SRR8136945	Glycine max	resistant 48 HPI	stem	1980
SRR8136942	Glycine max	resistant 24 HPI	stem	1980
SRR17267235	Glycine max	8 HPI	leaf	NB5
SRR17267239	Glycine max	4 HPI	leaf	NB5
SRR17267242	in vitro	CYP liquid culture	NA	NB5
SRR12867749	in vitro	PDA camalexin	NA	1980
SRR12867745	Phaseolus vulgaris	Unknown	leaf	1980
SRR12867725	Helianthus annuus	Unknown	leaf	1980
SRR12867721	Solanum lycopersicum	Unknown	leaf	1980
SRR12867739	Ricinus communis	Unknown	leaf	1980
SRR12867715	Arabidopsis thaliana	Unknown	leaf	1980
SRR12867733	Beta vulgaris	Unknown	leaf	1980

### Sheet: Supplementary Table 14b
Supplementary Table 14b. The host genomes used for filtering RNA sequencing reads used in Braker3 annotation.
HOST_SPECIES	GENOME_ACCESSION_OR_VERSION	SOURCE	URL
Brassica napus	GCA_905183035.1	NCBI	https://www.ncbi.nlm.nih.gov/datasets/genome/GCA_905183035.1/
Lupinus angustifolius	v2.0	Lupin Genome Portal	https://lupinexpress.org/data-resources-2/download/
Phaseolus vulgaris	v2.1	JGI	https://phytozome-next.jgi.doe.gov/info/Pvulgaris_v2_1
Glycine max	GCA_021733175.1	NCBI	https://www.ncbi.nlm.nih.gov/assembly/GCA_021733175.1/?shouldredirect=false
Cicer arietinum	GCA_000331145.1	NCBI	https://www.ncbi.nlm.nih.gov/assembly/GCF_000331145.1/
Helianthus annuus	v2.0	EnsemblPlants	https://ftp.ensemblgenomes.ebi.ac.uk/pub/plants/release-58/fasta/helianthus_annuus/dna/
Solanum lycopersicum	GCF_000188115.4	NCBI	https://www.ncbi.nlm.nih.gov/assembly/GCF_000188115.4/?shouldredirect=false
Ricinus communis	GCF_019578655.1	NCBI	https://www.ncbi.nlm.nih.gov/assembly/GCF_019578655.1/?shouldredirect=false
Arabidopsis thaliana	Col-CEN 1.2	GitHub	https://github.com/schatzlab/Col-CEN
Beta vulgaris	EL10.2	JGI	https://phytozome-next.jgi.doe.gov/info/Bvulgarisssp_vulgaris_EL10_2_2
